# Endocardial/endothelial angiocrines regulate cardiomyocyte development and maturation and induce features of ventricular non-compaction

**DOI:** 10.1101/2020.07.25.220301

**Authors:** Siyeon Rhee, David T. Paik, Johnson Y. Yang, Danielle Nagelberg, Ian Williams, Lei Tian, Robert Roth, Mark Chandy, Jiyeon Ban, Nadjet Belbachir, Seokho Kim, Hao Zhang, Ragini Phansalkar, Ka Man Wong, Devin A. King, Caroline Valdez, Virginia D. Winn, Ashby J. Morrison, Joseph C. Wu, Kristy Red-Horse

**Affiliations:** Department of Biology, Stanford University School of Medicine, Stanford University, Stanford, CA; Stanford Cardiovascular Institute, Stanford University School of Medicine, Stanford University, Stanford, CA; Department of Medicine, Division of Cardiology, Stanford University School of Medicine, Stanford University, Stanford, CA; Institute for Stem Cell Biology and Regenerative Medicine, Stanford University School of Medicine, Stanford University, Stanford, CA; Department of Developmental Biology, Stanford University School of Medicine, Stanford University, Stanford, CA; Department of Genetics, Stanford University School of Medicine, Stanford University, Stanford, CA; Department of Obstetrics and Gynecology, Stanford University School of Medicine, Stanford University, Stanford, CA

## Abstract

Non-compaction cardiomyopathy is a devastating genetic disease caused by insufficient consolidation of ventricular wall muscle that can result in inadequate cardiac performance. Despite being the third most common cardiomyopathy, the mechanisms underlying the disease, including the cell types involved, are poorly understood. We have previously shown that endothelial cell-specific deletion of the chromatin remodeler gene *Ino80* results in defective coronary vessel development that leads to ventricular noncompaction in embryonic mouse hearts. Here, we used single-cell RNA-sequencing to characterize endothelial and endocardial defects in *Ino80*-deficient hearts. We observed a pathological endocardial cell population in the non-compacted hearts, and identified multiple dysregulated angiocrine factors that dramatically affected cardiomyocyte behavior. We identified *Col15A1* as a coronary vessel-secreted angiocrine factor, downregulated by *Ino80*-deficiency, that functioned to promote cardiomyocyte proliferation. Furthermore, mutant endocardial and endothelial cells (ECs) upregulated expression of secreted factors, such as *Tgfbi, Igfbp3, Isg15*, and *Adm*, which decreased cardiomyocyte proliferation and increased maturation. These findings support a model where coronary ECs normally promote myocardial compaction through secreted factors, but that endocardial and ECs can secrete factors that contribute to non-compaction under pathological conditions.
