## Supplemental Table 1 for "Endocardial/endothelial angiocrines regulate cardiomyocyte development and maturation and induce features of ventricular non-compaction"

### Sheet: Endo1.DEG.
Gene	P_value	Average LogFC	pct.1	pct.2	Adjusted P value
Apoe	1.1394e-28	1.28962	1	0.852	1.72859e-24
Bgn	2.11487e-27	0.965397	0.991	0.68	3.20847e-23
Tm4sf1	8.19332e-25	1.10363	0.991	0.961	1.24301e-20
Plagl1	2.12433e-22	0.727097	1	0.946	3.22282e-18
Col23a1	3.12035e-22	0.728288	0.896	0.419	4.73388e-18
Cfh	4.0328e-21	0.756503	0.896	0.389	6.11816e-17
Plvap	4.37184e-21	0.87534	0.991	0.719	6.63251e-17
Npr3	2.90283e-20	0.786709	0.962	0.537	4.40388e-16
Cgnl1	5.5184e-20	0.700061	0.972	0.719	8.37196e-16
Tmem176b	9.48755e-20	0.644502	0.981	0.759	1.43936e-15
Id2	2.44134e-19	0.93928	0.953	0.695	3.70375e-15
Nrg1	4.41288e-19	0.695956	0.613	0.143	6.69479e-15
Rdx	7.74259e-19	0.640166	1	0.97	1.17463e-14
Cpe	9.06512e-19	0.744889	0.981	0.606	1.37527e-14
Mdk	1.94461e-18	0.770303	0.981	0.695	2.95017e-14
Wbp5	1.98138e-18	0.531754	1	0.995	3.00595e-14
Bex4	2.16888e-18	0.833696	0.736	0.286	3.29041e-14
Tmem108	2.84117e-18	0.703376	0.991	0.611	4.31034e-14
Il11ra1	4.14758e-18	0.523933	0.991	0.828	6.2923e-14
Cdh11	4.49702e-18	0.663428	0.981	0.507	6.82243e-14
Gm1673	1.0232e-17	0.589995	1	0.842	1.5523e-13
Meis2	1.95106e-17	0.54939	0.925	0.512	2.95995e-13
G0s2	2.67513e-17	0.918345	0.66	0.227	4.05844e-13
Fn1	4.26287e-17	0.712345	0.981	0.828	6.46721e-13
Nfib	4.47879e-17	0.509745	1	0.961	6.79477e-13
6330403K07Rik	6.44573e-17	0.555333	0.708	0.222	9.77882e-13
Emcn	6.70671e-17	0.600021	1	0.951	1.01747e-12
Mdfi	1.16267e-16	0.524892	0.934	0.655	1.76389e-12
Bace2	1.6867e-16	0.654329	0.906	0.562	2.5589e-12
Epha7	3.40175e-16	0.566501	0.632	0.192	5.1608e-12
Col5a2	1.16891e-15	0.536286	0.943	0.69	1.77335e-11
1110032F04Rik	1.23243e-15	0.5548	0.774	0.345	1.86973e-11
Colec11	1.28864e-15	0.572528	0.642	0.207	1.955e-11
Mgp	3.84462e-15	0.918069	0.84	0.463	5.83268e-11
Prr15	5.18541e-15	0.590679	0.783	0.345	7.86679e-11
Mfap2	5.57206e-15	0.626711	0.877	0.512	8.45337e-11
Igf2	5.86897e-15	0.536331	1	0.985	8.90381e-11
Igfbp4	8.32923e-15	0.42957	1	1	1.26363e-10
Tmem176a	1.82924e-14	0.554604	0.858	0.522	2.77514e-10
Phactr2	2.82912e-14	0.522623	0.943	0.842	4.29206e-10
Smoc1	3.08741e-14	0.550498	0.745	0.32	4.68391e-10
Ece1	3.29233e-14	0.526769	0.991	0.808	4.9948e-10
Mal	6.01853e-14	0.413502	0.396	0.059	9.13071e-10
Gm43194	6.03186e-14	0.515942	0.802	0.419	9.15093e-10
Klhl13	6.50027e-14	0.44273	0.736	0.35	9.86157e-10
Apoc1	7.68467e-14	0.784056	0.538	0.148	1.16584e-09
Cdkn1c	7.99801e-14	0.737134	0.991	0.941	1.21338e-09
Ctsd	1.24483e-13	0.48857	0.991	0.911	1.88854e-09
Pcdh7	4.21525e-13	0.499207	0.717	0.355	6.39496e-09
Runx1t1	8.13038e-13	0.401541	0.443	0.103	1.23346e-08
Smim1	8.21678e-13	0.536358	0.585	0.236	1.24657e-08
Fth1	1.32336e-12	0.294225	1	1	2.00767e-08
Ccdc80	1.64075e-12	0.48382	0.906	0.611	2.48918e-08
Rcn3	2.45753e-12	0.490898	0.887	0.621	3.72832e-08
Acer2	2.5835e-12	0.461042	0.896	0.626	3.91942e-08
Col3a1	3.23604e-12	0.609228	0.792	0.502	4.9094e-08
Aldh2	3.47509e-12	0.450634	0.792	0.527	5.27207e-08
Eng	3.59239e-12	0.42229	1	0.995	5.45001e-08
Lbp	3.88915e-12	0.407803	0.783	0.429	5.90023e-08
Irx5	4.18666e-12	0.554934	0.698	0.365	6.35159e-08
Ctso	4.2143e-12	0.442189	0.802	0.527	6.39352e-08
Rps6ka2	4.74387e-12	0.41531	0.821	0.522	7.19693e-08
Fabp5	4.86588e-12	0.40958	1	1	7.38203e-08
Il6st	5.05395e-12	0.533885	0.755	0.483	7.66734e-08
Nkain4	9.99885e-12	0.491393	0.575	0.222	1.51693e-07
Adgrg6	1.7468e-11	0.487075	0.849	0.488	2.65007e-07
Sfr1	2.35547e-11	0.348365	1	0.985	3.57349e-07
Rnaset2a	3.07517e-11	0.388602	0.906	0.882	4.66535e-07
Txndc5	3.19789e-11	0.402901	0.906	0.788	4.85152e-07
Snhg18	3.47132e-11	0.399073	0.67	0.335	5.26634e-07
Mmrn2	4.04987e-11	0.420802	0.953	0.897	6.14406e-07
Vwf	4.12847e-11	0.395185	0.509	0.172	6.2633e-07
Slc22a23	4.92932e-11	0.360053	0.642	0.31	7.47827e-07
Cped1	5.28719e-11	0.365922	0.642	0.31	8.0212e-07
Cers4	5.3978e-11	0.401706	0.774	0.547	8.189e-07
Cytl1	5.61003e-11	0.647039	0.491	0.143	8.51098e-07
Hand2	6.06286e-11	0.437231	0.858	0.601	9.19796e-07
Hmcn1	6.4581e-11	0.550913	0.981	0.892	9.79758e-07
Tgfbr3	6.59702e-11	0.361445	0.708	0.394	1.00083e-06
Ctsh	7.47878e-11	0.525508	0.849	0.571	1.13461e-06
Cst3	1.05082e-10	0.350406	1	0.98	1.59419e-06
Tcn2	1.11483e-10	0.430241	0.906	0.665	1.6913e-06
H19	1.12303e-10	0.438755	1	1	1.70375e-06
Foxc1	1.14785e-10	0.407343	0.774	0.399	1.7414e-06
Nmt2	1.16241e-10	0.445136	0.877	0.7	1.7635e-06
Malat1	1.25974e-10	0.536369	1	0.985	1.91116e-06
Eif4a2	1.50801e-10	0.380372	0.991	0.956	2.2878e-06
Nrk	1.5379e-10	0.536383	0.783	0.537	2.33315e-06
Sdpr	1.95427e-10	0.387822	1	0.985	2.96483e-06
Rgs3	3.00815e-10	0.384079	0.934	0.828	4.56367e-06
Sult1a1	3.0482e-10	0.365134	0.613	0.286	4.62442e-06
Ccnd2	3.57012e-10	0.548584	0.953	0.892	5.41623e-06
Rbms3	5.64082e-10	0.350818	0.764	0.443	8.55769e-06
Tspan4	7.01803e-10	0.382058	0.887	0.788	1.0647e-05
Rbp1	7.27883e-10	0.410537	0.981	0.946	1.10427e-05
Baiap2	7.45254e-10	0.338764	0.726	0.438	1.13063e-05
Emp3	8.38443e-10	0.27316	0.925	0.655	1.272e-05
Edn1	8.62478e-10	0.66691	0.491	0.182	1.30847e-05
Igf2r	1.44584e-09	0.512107	0.981	0.921	2.19348e-05
Aplp2	1.6303e-09	0.338904	1	0.995	2.47332e-05
Eva1b	1.65611e-09	0.393249	0.972	0.916	2.51249e-05
Atxn7l3b	1.88668e-09	0.313529	1	0.916	2.86229e-05
Mrap	2.01539e-09	0.333783	0.557	0.251	3.05755e-05
Ackr3	2.53283e-09	0.461469	0.821	0.522	3.84256e-05
Ifi27	3.13434e-09	0.363346	0.868	0.631	4.75511e-05
Tmem59	3.67559e-09	0.326164	0.991	0.97	5.57624e-05
Fam65b	4.17395e-09	0.267269	0.368	0.103	6.3323e-05
Amotl2	6.82018e-09	0.369609	0.764	0.473	0.000103469
mt-Co1	8.75284e-09	0.294788	1	1	0.000132789
Tceal8	9.326e-09	0.330355	0.925	0.921	0.000141485
Dlk1	9.86444e-09	0.89057	0.726	0.532	0.000149654
Dab2	9.92972e-09	0.345035	0.83	0.626	0.000150644
Col26a1	1.14592e-08	0.274348	0.33	0.079	0.000173848
Laptm4a	1.17232e-08	0.28121	0.991	0.966	0.000177853
Pdgfrb	1.22777e-08	0.32977	0.377	0.118	0.000186265
Fkbp7	1.35112e-08	0.357135	0.792	0.571	0.000204979
Olfml3	1.64665e-08	0.331628	0.642	0.355	0.000249813
Ccdc3	1.68281e-08	0.386672	0.585	0.3	0.000255299
Ptpn14	1.85045e-08	0.326745	0.717	0.483	0.000280732
Mmp2	2.18842e-08	0.360932	0.821	0.616	0.000332006
Vkorc1	2.37363e-08	0.319133	0.821	0.655	0.000360103
Ltbp1	2.52479e-08	0.340362	0.585	0.31	0.000383035
Art4	2.83703e-08	0.284517	0.396	0.128	0.000430406
Creb3l2	2.9304e-08	0.305002	0.745	0.512	0.000444572
Scd2	3.04464e-08	0.344754	0.858	0.704	0.000461902
Rps27	3.09461e-08	0.25003	1	1	0.000469484
Cd59a	3.69378e-08	0.342686	0.934	0.734	0.000560383
Phpt1	3.71884e-08	0.304279	0.887	0.842	0.000564186
Bsg	3.77374e-08	0.251379	1	0.99	0.000572514
Tmem64	3.95729e-08	0.340129	0.679	0.458	0.000600361
Tspan3	5.0666e-08	0.318323	0.915	0.803	0.000768653
Bmx	6.06612e-08	0.338409	0.66	0.374	0.000920291
Pde3a	6.45713e-08	0.272206	0.472	0.187	0.000979612
Ggta1	7.04403e-08	0.414519	0.717	0.611	0.00106865
Vamp5	7.29999e-08	0.346454	0.953	0.936	0.00110748
Cd63	7.591e-08	0.334638	0.991	0.941	0.00115163
Snrk	7.98641e-08	0.297186	0.953	0.911	0.00121162
Ablim1	8.24905e-08	0.360208	0.689	0.419	0.00125146
Klhl4	8.72705e-08	0.319292	0.943	0.818	0.00132398
Snx5	8.79965e-08	0.294032	0.915	0.828	0.001335
Tgfb2	8.94458e-08	0.296622	0.632	0.3	0.00135698
Ngfrap1	9.07391e-08	0.406152	0.962	0.961	0.0013766
Zfp950	1.0867e-07	0.256741	0.585	0.335	0.00164862
Thra	1.20871e-07	0.310918	0.792	0.66	0.00183374
Serinc3	1.29191e-07	0.261545	0.925	0.897	0.00195996
Itm2b	1.31218e-07	0.280738	1	1	0.0019907
Ergic3	1.32373e-07	0.267178	0.934	0.823	0.00200824
Gpr182	1.40836e-07	0.34678	0.962	0.773	0.00213662
Fcgrt	1.47754e-07	0.341111	0.698	0.488	0.00224157
Btg1	1.52854e-07	0.348802	0.981	0.956	0.00231895
Ptgs1	1.56346e-07	0.333081	0.717	0.429	0.00237193
Tek	1.67131e-07	0.274273	0.906	0.754	0.00253554
Abhd17a	1.82482e-07	0.304116	0.953	0.956	0.00276843
Gja4	1.95796e-07	0.51196	0.66	0.394	0.00297041
Mcc	2.03649e-07	0.31877	0.519	0.271	0.00308956
Fstl1	2.2343e-07	0.300387	0.991	0.946	0.00338965
Tcf7l1	2.46e-07	0.289518	0.642	0.414	0.00373206
Rab3il1	2.63129e-07	0.25911	0.642	0.389	0.00399194
Kank1	2.89414e-07	0.257823	0.557	0.266	0.0043907
Wls	2.89783e-07	0.279049	0.802	0.631	0.00439631
Flrt2	2.90765e-07	0.402734	0.632	0.389	0.00441119
Cxcl16	3.34849e-07	0.26691	0.642	0.399	0.00507999
Ppp1r14c	3.73831e-07	0.278071	0.434	0.177	0.00567139
Sncaip	3.92024e-07	0.283479	0.557	0.33	0.0059474
Nr2f2	4.2112e-07	0.312568	0.84	0.635	0.00638882
Eps8	4.52036e-07	0.280886	0.613	0.384	0.00685783
Kcnq1ot1	4.59303e-07	0.359966	0.887	0.828	0.00696808
Gata6	5.51392e-07	0.407255	0.774	0.601	0.00836517
Maf	5.71217e-07	0.295463	0.406	0.163	0.00866593
Sepp1	6.19579e-07	0.314346	0.953	0.877	0.00939963
Pnisr	6.51926e-07	0.381599	0.934	0.818	0.00989037
Blvrb	8.5067e-07	0.283424	0.849	0.586	0.0129055
Ankrd44	9.6172e-07	0.329554	0.509	0.271	0.0145903
Itpr2	9.90888e-07	0.306671	0.764	0.517	0.0150328
Zeb2	1.32723e-06	0.346101	0.698	0.517	0.0201353
Trf	1.32816e-06	0.351287	0.472	0.232	0.0201494
Postn	1.36828e-06	0.410061	0.792	0.601	0.0207582
Sf3b5	1.40616e-06	0.3656	0.962	0.941	0.0213328
Tpp1	1.6415e-06	0.286595	0.623	0.394	0.0249032
Maged2	2.68362e-06	0.349395	0.934	0.936	0.0407131

### Sheet: Endo2.DEG.
Gene	P_value	Average LogFC	pct.1	pct.2	Adjusted P value
Igfbp5	9.29662e-29	1.60643	0.978	0.706	1.41039e-24
Mfap5	2.58061e-25	0.953328	0.857	0.275	3.91504e-21
Entpd1	2.2762e-15	0.472031	0.78	0.353	3.45322e-11
Wnt2	2.75535e-14	0.365196	0.308	0.018	4.18014e-10
Slc26a10	2.3827e-13	0.483588	0.637	0.234	3.61479e-09
Tmem2	4.53413e-13	0.506624	0.956	0.761	6.87873e-09
Lmo4	4.44556e-12	0.481357	0.967	0.835	6.74435e-08
Nipal4	7.19553e-12	0.340596	0.352	0.06	1.09163e-07
Rasgef1b	1.4883e-11	0.440882	0.769	0.376	2.2579e-07
Ednrb	3.79435e-11	0.581711	0.978	0.798	5.75641e-07
Palmd	4.64109e-11	0.435615	0.769	0.45	7.04099e-07
Lyve1	4.80771e-11	0.310745	0.286	0.032	7.29377e-07
H19	1.22542e-10	0.469124	1	1	1.85908e-06
Emp1	7.13456e-10	0.388069	0.978	0.922	1.08238e-05
Ramp2	1.07334e-09	0.371279	1	1	1.62836e-05
Car8	1.2976e-09	0.491502	0.802	0.509	1.96859e-05
Palm	4.45099e-09	0.387833	0.923	0.771	6.75259e-05
Tgfbi	1.20349e-08	0.574438	0.736	0.454	0.000182581
Fstl1	1.32587e-08	0.365331	0.989	0.95	0.000201149
Rhou	1.39872e-08	0.320291	0.516	0.216	0.0002122
Hdc	2.18671e-08	0.267911	0.352	0.101	0.000331745
Cdc42ep5	2.31319e-08	0.329338	0.901	0.638	0.000350935
Pdlim3	3.35323e-08	0.571007	0.78	0.5	0.000508719
Mcfd2	3.434e-08	0.437198	0.791	0.61	0.000520972
Ramp3	4.70701e-08	0.329889	0.44	0.161	0.0007141
Hn1	7.76576e-08	0.325496	0.989	0.963	0.00117814
Sptbn1	8.45835e-08	0.317765	1	0.977	0.00128322
Sema3a	1.73857e-07	0.342693	0.44	0.183	0.00263758
Ifitm2	2.40458e-07	0.265041	1	0.991	0.00364799
Cd59a	2.78736e-07	0.332624	0.945	0.743	0.00422871
Tek	3.05214e-07	0.34615	0.912	0.761	0.0046304
Tsc22d3	3.80535e-07	0.37285	0.747	0.569	0.0057731
Klk8	4.01277e-07	0.511668	0.846	0.693	0.00608777
Ece1	4.09873e-07	0.332223	1	0.817	0.00621819
Ift43	5.80818e-07	0.265734	0.626	0.367	0.00881159
Smtnl2	7.29803e-07	0.336666	0.89	0.706	0.0110718
Golph3	8.06527e-07	0.287071	0.769	0.546	0.0122358
Nfatc1	9.5803e-07	0.360346	0.582	0.353	0.0145343
Gngt2	9.88517e-07	0.326189	0.956	0.872	0.0149968
Cdkn1c	1.00847e-06	0.380995	0.989	0.945	0.0152995
Gpr182	1.0577e-06	0.306853	0.956	0.789	0.0160463
Gata4	1.12448e-06	0.350178	0.604	0.376	0.0170595
F2r	1.76756e-06	0.363558	0.923	0.867	0.0268156
Foxp1	2.00499e-06	0.29521	0.978	0.89	0.0304177
Tspan6	2.20784e-06	0.299027	1	0.959	0.0334952
Pdlim1	2.69906e-06	0.351691	0.945	0.894	0.0409474
Agrn	2.8326e-06	0.263406	0.758	0.56	0.0429734
Ddah2	4.04545e-06	0.266303	0.989	0.982	0.0613735
Tmem108	4.09388e-06	0.346537	0.967	0.647	0.0621082
Actn1	4.71909e-06	0.403341	0.725	0.55	0.0715934
Plpp3	4.9605e-06	0.433416	0.868	0.716	0.0752557
Crem	6.03592e-06	0.294207	0.714	0.523	0.0915709
Igf2	7.1594e-06	0.300458	1	0.986	0.108615
Ube2g2	8.4158e-06	0.284703	0.725	0.578	0.127676
Crip1	1.01588e-05	0.506504	1	0.927	0.154119
Tmem100	1.21485e-05	0.387534	0.692	0.436	0.184304
Ppdpf	1.68898e-05	0.280996	0.978	0.853	0.256235
Acer2	1.85802e-05	0.254674	0.901	0.642	0.28188
Arl4a	1.86002e-05	0.261191	0.681	0.486	0.282183
Igf1	1.89732e-05	0.360977	0.835	0.656	0.287842
Rhoj	2.65495e-05	0.279214	0.923	0.835	0.402782
Mical2	2.81188e-05	0.307679	0.802	0.638	0.42659
Igf2r	2.91646e-05	0.260412	0.967	0.931	0.442456
Mustn1	3.05224e-05	0.290524	0.429	0.211	0.463055
Ptprf	3.06901e-05	0.257188	0.582	0.385	0.465599
Wnt4	3.84112e-05	0.299766	0.275	0.101	0.582737
Hs3st1	4.21258e-05	0.285273	0.363	0.161	0.639091
Ackr3	5.38151e-05	0.296484	0.802	0.55	0.816428
Emp3	5.91078e-05	0.357275	0.868	0.697	0.896725
Akap13	5.9521e-05	0.287409	0.857	0.784	0.902993
Hand2	6.53678e-05	0.27118	0.835	0.628	0.991695
Lgals9	7.80947e-05	0.259739	0.934	0.849	1
Sox4	7.91381e-05	0.267953	0.967	0.867	1
Cdh11	9.24526e-05	0.263183	0.879	0.583	1
Mtus1	9.27761e-05	0.26874	0.626	0.486	1
Lhfp	0.000142399	0.256011	0.703	0.55	1
Pdcd4	0.000149756	0.255422	0.758	0.601	1
Vgll4	0.000159112	0.323277	0.835	0.757	1
Postn	0.000209325	0.267018	0.791	0.615	1
Ebf1	0.000235137	0.407994	0.89	0.872	1
Heg1	0.000276301	0.338127	0.813	0.752	1
Kank3	0.000355042	0.252958	0.835	0.674	1
Gsta4	0.000390539	0.474557	0.571	0.381	1
Csrp2	0.00044363	0.251914	0.934	0.959	1
Stc1	0.00054716	0.350999	0.495	0.312	1
Fxyd5	0.000601821	0.406131	0.78	0.679	1
Thbd	0.000607176	0.276741	0.451	0.28	1
Gap43	0.000697515	0.356955	0.736	0.532	1
H2-D1	0.000722046	0.345833	0.901	0.862	1
Timp2	0.000762006	0.274797	0.769	0.56	1
Ecm1	0.000804541	0.273896	0.604	0.422	1
Cpe	0.00121719	0.28712	0.901	0.665	1
Ttc9	0.00237591	0.252591	0.516	0.372	1
Cd93	0.00249806	0.266902	0.978	0.977	1
Klf2	0.00845939	0.326132	0.835	0.725	1
Ccl2	0.0341733	0.451946	0.286	0.188	1
Slco2a1	0.0374357	0.252765	0.396	0.312	1
Klf4	0.0797583	0.372084	0.451	0.404	1
Lgals1	0.0911499	0.335193	0.857	0.899	1
Fxyd6	0.190058	0.250931	0.462	0.417	1
Nts	0.258185	0.355238	0.154	0.115	1
Showing 1 to 20 of 101 entries, 5 total columns

### Sheet: Endo3.DEG.
Gene	P_value	Average LogFC	pct.1	pct.2	Adjusted P value
Neil3	3.10578e-28	0.799557	0.882	0.058	4.71178e-24
Mis18bp1	3.63197e-28	0.826506	1	0.086	5.51007e-24
Kif4	8.18136e-28	0.478996	0.882	0.062	1.24119e-23
Sgol1	2.22995e-25	0.674184	0.941	0.082	3.38305e-21
Fbxo5	7.76718e-24	0.807851	0.941	0.096	1.17836e-19
Pbk	1.29653e-22	1.33918	1	0.137	1.96697e-18
Mxd3	1.75554e-22	0.68877	0.882	0.089	2.66334e-18
Esco2	7.08546e-22	0.412644	0.765	0.055	1.07494e-17
Melk	8.30114e-22	0.562973	0.765	0.062	1.25936e-17
Ckap2l	9.82267e-22	0.712829	0.941	0.113	1.4902e-17
E2f8	3.7001e-21	0.361788	0.765	0.062	5.61342e-17
Cenpk	6.09797e-21	0.73416	0.882	0.103	9.25124e-17
Hist1h1b	7.93861e-21	0.603491	0.765	0.065	1.20437e-16
Ttk	8.33042e-21	0.578199	0.824	0.079	1.26381e-16
Cdkn2c	1.1675e-20	0.705646	0.941	0.113	1.77121e-16
Ccnf	1.91155e-20	0.463768	0.706	0.055	2.90001e-16
Cdca2	1.03892e-19	0.855632	0.824	0.092	1.57614e-15
Prc1	1.22398e-19	1.12017	0.882	0.106	1.8569e-15
Cenph	2.92283e-19	0.672804	0.941	0.144	4.43422e-15
Ska1	4.08427e-19	0.617921	0.765	0.079	6.19625e-15
Diaph3	4.47237e-19	0.507914	0.941	0.127	6.78503e-15
Sgol2a	7.75466e-19	0.536479	0.765	0.075	1.17646e-14
Nuf2	1.53254e-18	0.705093	0.824	0.096	2.32502e-14
Ndc80	1.62897e-18	0.695159	0.824	0.099	2.47131e-14
Kif11	3.5683e-18	0.416965	0.647	0.051	5.41346e-14
Nusap1	6.8883e-18	1.30151	0.824	0.106	1.04502e-13
Ccna2	1.03687e-17	1.12361	1	0.202	1.57304e-13
Kif22	1.54694e-17	0.795071	0.941	0.151	2.34686e-13
Incenp	1.5892e-17	0.646779	0.941	0.14	2.41098e-13
Tpx2	1.58972e-17	0.976962	1	0.182	2.41177e-13
Top2a	1.88415e-17	1.78509	1	0.212	2.85845e-13
Rad51	4.23171e-17	0.749678	0.941	0.151	6.41993e-13
Aurkb	9.01497e-17	0.781543	0.824	0.116	1.36766e-12
Aspm	9.68172e-17	0.312229	0.588	0.045	1.46881e-12
Casc5	1.09422e-16	0.510546	0.765	0.092	1.66004e-12
Cenpn	1.31298e-16	0.521761	0.824	0.113	1.99192e-12
Cep55	1.84341e-16	0.506231	0.765	0.092	2.79664e-12
Plk1	4.02909e-16	0.825782	0.706	0.082	6.11254e-12
Mki67	4.46515e-16	0.783158	0.941	0.161	6.77408e-12
Fam64a	4.48657e-16	0.737674	0.882	0.134	6.80658e-12
Cdca5	5.51233e-16	0.577492	0.765	0.106	8.36275e-12
Nek2	5.67738e-16	0.325301	0.588	0.048	8.61316e-12
Bub1b	2.33439e-15	0.398873	0.706	0.082	3.5415e-11
Kifc5b	2.61324e-15	0.294878	0.471	0.031	3.96454e-11
Tk1	3.06337e-15	1.44279	0.941	0.229	4.64743e-11
Cenpl	3.09382e-15	0.581691	0.706	0.082	4.69363e-11
Depdc1a	3.15884e-15	0.493189	0.706	0.086	4.79227e-11
Hist1h2af	3.51142e-15	0.514292	0.647	0.072	5.32717e-11
Prim1	3.53601e-15	0.646628	0.824	0.127	5.36449e-11
Racgap1	3.95076e-15	0.932078	0.941	0.182	5.9937e-11
Rrm2	4.08375e-15	1.17165	0.941	0.199	6.19546e-11
Cdca3	4.33407e-15	0.764085	1	0.195	6.57522e-11
Spc25	5.92895e-15	1.18573	0.941	0.223	8.99481e-11
Cenpq	8.27432e-15	0.759472	0.941	0.202	1.2553e-10
Arhgap11a	8.37641e-15	0.311262	0.706	0.082	1.27079e-10
2810417H13Rik	1.61431e-14	1.54119	1	0.281	2.44907e-10
Kif15	1.97765e-14	0.441727	0.588	0.062	3.0003e-10
Cenpe	2.09248e-14	0.811429	0.824	0.134	3.1745e-10
Rad51ap1	3.79155e-14	0.68929	0.824	0.14	5.75217e-10
Mns1	4.33648e-14	0.377173	0.647	0.075	6.57887e-10
Ccnb1	5.94363e-14	0.806486	0.824	0.14	9.01709e-10
Cenpm	6.68917e-14	0.735449	0.882	0.168	1.01481e-09
Zgrf1	6.80396e-14	0.291195	0.588	0.058	1.03223e-09
Hist1h2al	7.21853e-14	0.511982	0.588	0.062	1.09512e-09
Cdca8	8.24882e-14	0.944338	0.941	0.202	1.25143e-09
Ncaph	9.38872e-14	0.519977	0.824	0.134	1.42436e-09
Zfp367	1.2195e-13	0.493199	0.765	0.13	1.8501e-09
Lockd	1.43222e-13	0.472722	0.882	0.147	2.17283e-09
Cit	1.8417e-13	0.71143	0.882	0.202	2.79405e-09
Ska3	2.2696e-13	0.360655	0.529	0.051	3.44321e-09
Kifc1	2.6861e-13	0.576303	0.706	0.106	4.07508e-09
Mcm10	2.71172e-13	0.281491	0.588	0.065	4.11395e-09
Asf1b	3.37966e-13	0.784402	0.824	0.175	5.12729e-09
Tyms	4.35956e-13	1.46964	1	0.432	6.61389e-09
Shcbp1	4.92545e-13	0.505763	0.765	0.12	7.47239e-09
Bard1	4.93566e-13	0.29867	0.588	0.068	7.48789e-09
Kif20a	6.06951e-13	0.492874	0.706	0.11	9.20804e-09
Birc5	7.35103e-13	1.21191	1	0.284	1.11522e-08
Depdc1b	7.71353e-13	0.32861	0.529	0.055	1.17022e-08
Traip	8.77724e-13	0.277223	0.529	0.055	1.3316e-08
Ube2c	1.06862e-12	1.46581	0.941	0.253	1.6212e-08
Spc24	1.3474e-12	0.846974	0.941	0.264	2.04413e-08
Ncapd3	1.49884e-12	0.54112	0.882	0.205	2.2739e-08
Bub1	1.50946e-12	0.576125	0.706	0.116	2.29001e-08
Knstrn	2.55329e-12	0.61061	0.882	0.188	3.8736e-08
Tcf19	2.85335e-12	0.746029	0.882	0.209	4.32882e-08
Hs6st2	3.06916e-12	0.56198	0.824	0.154	4.65623e-08
Cenpp	3.96615e-12	0.376137	0.647	0.096	6.01704e-08
Cdk1	5.10362e-12	1.52384	1	0.517	7.74271e-08
Clspn	6.48711e-12	0.585302	0.706	0.123	9.8416e-08
Cenpw	7.91214e-12	0.728699	1	0.274	1.20035e-07
Spag5	8.24399e-12	0.518774	0.588	0.079	1.2507e-07
Dnmt1	8.43834e-12	0.777988	1	0.325	1.28018e-07
Rfc5	1.06267e-11	0.564636	0.941	0.253	1.61218e-07
Rfwd3	1.192e-11	0.362885	0.882	0.178	1.80838e-07
Smc2	1.57689e-11	1.18332	1	0.473	2.39229e-07
Chaf1b	1.83536e-11	0.635515	0.824	0.195	2.78443e-07
Haus4	2.41446e-11	0.622042	0.941	0.247	3.66297e-07
Foxm1	2.69221e-11	0.351818	0.647	0.096	4.08436e-07
Gmnn	2.80127e-11	0.821609	1	0.291	4.24981e-07
Chd3os	3.49485e-11	0.269332	0.471	0.048	5.30204e-07
Kif20b	3.52846e-11	0.411916	0.706	0.116	5.35302e-07
Mybl2	5.39884e-11	0.337981	0.706	0.116	8.19058e-07
Dlgap5	5.7466e-11	0.306482	0.706	0.113	8.71818e-07
Exo1	6.9022e-11	0.265209	0.647	0.099	1.04713e-06
Ncapg	7.12788e-11	0.641684	0.588	0.096	1.08137e-06
Lmnb1	8.48444e-11	0.985411	1	0.51	1.28717e-06
Hjurp	9.06703e-11	0.824474	1	0.411	1.37556e-06
Hist1h2ae	9.49065e-11	0.944535	0.706	0.147	1.43983e-06
Brip1	1.20544e-10	0.277278	0.529	0.068	1.82877e-06
Lrrc40	1.55781e-10	0.353465	0.824	0.182	2.36335e-06
Cenpf	1.59782e-10	0.871592	0.824	0.182	2.42406e-06
Rrm1	1.67249e-10	0.838406	0.941	0.349	2.53733e-06
Aurka	1.67361e-10	0.718	0.647	0.123	2.53902e-06
Tacc3	1.72621e-10	0.72023	0.824	0.253	2.61884e-06
Ncapd2	1.76157e-10	0.621952	0.882	0.216	2.67248e-06
Ccdc34	1.76236e-10	0.822139	1	0.483	2.67367e-06
Atad2	1.78435e-10	0.610519	0.824	0.212	2.70704e-06
Kif23	1.88555e-10	0.610455	0.647	0.116	2.86057e-06
H2afx	1.91992e-10	1.32764	1	0.599	2.91271e-06
Kif2c	2.07274e-10	0.409921	0.529	0.068	3.14456e-06
Dhfr	2.1394e-10	0.617377	0.824	0.195	3.24569e-06
Ckap2	2.94986e-10	0.502821	0.706	0.137	4.47523e-06
Ska2	2.95919e-10	0.503699	0.882	0.223	4.48939e-06
Hmgb2	3.552e-10	1.57484	1	0.842	5.38874e-06
Stmn1	3.92137e-10	1.19428	1	0.942	5.94912e-06
Cks2	4.20425e-10	1.28747	1	0.538	6.37827e-06
Mad2l1	4.36436e-10	0.554296	0.882	0.253	6.62117e-06
G2e3	4.8638e-10	0.552103	0.824	0.219	7.37888e-06
Hist1h2ak	4.95865e-10	0.453367	0.588	0.092	7.52276e-06
Hist1h2ap	5.00601e-10	0.88638	0.765	0.192	7.59462e-06
Tuba1b	7.45201e-10	1.20956	1	0.966	1.13055e-05
Lig1	8.13022e-10	1.01869	1	0.397	1.23343e-05
Ndc1	1.0106e-09	0.336502	0.706	0.144	1.53317e-05
Ect2	1.03641e-09	0.30733	0.529	0.075	1.57234e-05
Dek	1.03653e-09	1.0708	1	0.801	1.57251e-05
Nrm	1.05112e-09	0.59552	0.824	0.226	1.59465e-05
Dnajc9	1.13078e-09	0.69801	1	0.404	1.7155e-05
Tubb5	1.30552e-09	0.882034	1	0.997	1.9806e-05
Chaf1a	1.33383e-09	0.404468	0.824	0.199	2.02355e-05
Syce2	1.6506e-09	0.586995	0.824	0.226	2.50412e-05
Pmf1	2.1302e-09	0.556912	0.941	0.39	3.23172e-05
Hspa14	2.17936e-09	0.554019	1	0.507	3.30631e-05
Ncapg2	2.3326e-09	0.342721	0.588	0.099	3.53879e-05
Trim59	2.584e-09	0.423917	0.941	0.277	3.92019e-05
Hmmr	3.07193e-09	0.686158	0.588	0.11	4.66042e-05
Kpna2	3.77741e-09	0.910754	0.941	0.353	5.73072e-05
Ube2s	3.77864e-09	0.912296	1	0.979	5.73258e-05
H2afz	4.47345e-09	1.10804	1	0.986	6.78667e-05
Mcm7	4.86626e-09	0.811169	0.941	0.387	7.38261e-05
Ube2t	5.00122e-09	0.283499	0.529	0.082	7.58736e-05
Cdc7	5.83984e-09	0.300416	0.588	0.106	8.85961e-05
Atad5	7.22906e-09	0.285828	0.588	0.103	0.000109672
Ccne1	7.59747e-09	0.681866	0.529	0.096	0.000115261
Cks1b	8.83849e-09	0.899593	1	0.781	0.000134089
Nucks1	9.1061e-09	0.892191	1	0.829	0.000138149
Fen1	9.37534e-09	0.541873	0.882	0.284	0.000142233
Tubg1	9.75278e-09	0.543777	0.882	0.349	0.000147959
Haus5	1.02373e-08	0.332197	0.588	0.113	0.00015531
Dtl	1.20502e-08	0.772073	0.824	0.271	0.000182813
H2afv	1.57194e-08	0.742954	1	0.966	0.000238479
Nup37	1.62992e-08	0.483228	0.765	0.216	0.000247275
Ccne2	1.80626e-08	0.788318	0.706	0.192	0.000274027
Nasp	1.87254e-08	0.73044	1	0.49	0.000284084
Gtse1	2.01426e-08	0.253227	0.471	0.068	0.000305583
Rad21	2.12327e-08	0.595557	1	0.538	0.000322122
Plk4	2.15754e-08	0.372737	0.765	0.178	0.00032732
Nsg1	2.30865e-08	0.569149	0.824	0.25	0.000350245
Prim2	2.45412e-08	0.351391	0.647	0.151	0.000372315
Wdr76	2.49824e-08	0.386926	0.706	0.182	0.000379009
Cdc45	2.5865e-08	0.363021	0.588	0.123	0.000392398
Zw10	3.20859e-08	0.335931	0.647	0.147	0.000486775
Ranbp1	3.29307e-08	0.662421	1	0.962	0.000499592
Lsm2	3.37061e-08	0.620964	1	0.812	0.000511355
Smc6	3.57865e-08	0.640538	1	0.671	0.000542918
Tubb6	3.74628e-08	0.81684	1	0.401	0.000568348
Stub1	4.22263e-08	0.546046	1	0.925	0.000640616
Rad18	4.22689e-08	0.37095	0.588	0.134	0.000641261
Usp1	4.75079e-08	0.651916	0.882	0.404	0.000720742
Slbp	4.90168e-08	0.847979	0.941	0.661	0.000743633

### Sheet: CV.DEG.
Gene	P_value	Average LogFC	pct.1	pct.2	Adjusted P value
Tmem255a	2.45805e-52	1.04494	0.884	0.033	3.72911e-48
Cldn5	2.6973e-49	1.66345	0.895	0.065	4.09207e-45
Sparcl1	4.67743e-47	2.02157	0.979	0.266	7.09612e-43
Pcdh17	1.74265e-46	1.28347	0.884	0.079	2.64377e-42
Cd36	1.80986e-44	1.41007	0.874	0.098	2.74573e-40
Fabp4	4.19793e-44	3.49698	0.979	0.407	6.36868e-40
Meox2	4.09413e-42	0.866046	0.716	0.009	6.2112e-38
Gpihbp1	8.54053e-38	1.30935	0.937	0.252	1.29568e-33
Mfng	8.06553e-36	0.789152	0.853	0.14	1.22362e-31
N4bp3	8.23562e-35	0.66168	0.779	0.098	1.24943e-30
Sox17	9.55227e-35	0.674616	0.611	0.009	1.44918e-30
Fkbp1a	1.17262e-32	0.801878	1	0.995	1.77898e-28
Mgll	2.15861e-31	0.90315	0.811	0.168	3.27482e-27
Nid2	2.17121e-31	0.59717	0.684	0.065	3.29395e-27
Gapdh	3.13363e-31	0.847211	1	1	4.75403e-27
Cav1	3.80255e-31	1.33373	1	0.897	5.76885e-27
S100a16	3.82517e-31	1.06772	0.979	0.841	5.80317e-27
Cda	6.76776e-31	0.54871	0.716	0.079	1.02674e-26
Ptma	1.15026e-29	0.671466	1	1	1.74506e-25
Lpar4	3.34171e-29	0.932656	0.842	0.257	5.06971e-25
Kcne3	1.31525e-28	0.959836	0.611	0.047	1.99536e-24
Cd34	4.49199e-28	0.994712	0.989	0.79	6.81479e-24
Tspan13	5.51648e-28	1.02378	0.968	0.607	8.36905e-24
8430408G22Rik	1.2716e-27	0.962841	0.526	0.019	1.92915e-23
Cd109	3.20528e-27	0.381505	0.516	0.014	4.86273e-23
Apln	3.8846e-27	0.730348	0.526	0.019	5.89333e-23
Btnl9	4.35094e-27	0.482298	0.526	0.019	6.60081e-23
Sh3gl3	8.63747e-27	0.429317	0.621	0.056	1.31039e-22
Rgcc	1.04899e-26	0.673765	0.516	0.019	1.59141e-22
Pkm	1.59372e-26	0.931925	0.989	0.958	2.41784e-22
Myct1	3.75806e-26	0.750858	0.937	0.397	5.70135e-22
Tpm4	9.97528e-26	0.687153	1	0.981	1.51335e-21
Gnai2	1.15433e-25	0.639587	1	0.991	1.75124e-21
Pdgfb	3.48008e-25	0.374834	0.642	0.084	5.27962e-21
Actg1	2.33273e-24	0.657773	1	1	3.53899e-20
Ptp4a3	3.14963e-24	1.17788	0.884	0.509	4.7783e-20
Aldoa	6.09285e-24	0.743874	0.989	0.981	9.24346e-20
Rps2	7.21289e-24	0.510093	1	1	1.09427e-19
Eno1	7.86686e-24	0.747667	0.989	0.902	1.19348e-19
Wt1	6.81077e-23	0.526683	0.811	0.224	1.03326e-18
Pcdh1	5.36975e-22	0.369029	0.558	0.065	8.14645e-18
Gng11	5.53786e-22	0.597718	1	1	8.40149e-18
Ppp1r16b	5.55653e-22	0.538615	0.747	0.187	8.42982e-18
Gng2	8.80132e-22	0.434578	0.821	0.266	1.33525e-17
Lxn	9.46869e-22	0.696654	0.968	0.687	1.4365e-17
Ptrf	1.01094e-21	0.629795	0.989	0.925	1.53369e-17
Nxpe4	1.11498e-21	0.272901	0.442	0.019	1.69153e-17
Prrg3	3.21959e-21	0.585626	0.811	0.271	4.88444e-17
Ostf1	3.80893e-21	0.536274	0.979	0.879	5.77853e-17
Ankrd37	4.02885e-21	0.656272	0.747	0.206	6.11218e-17
Ctnnbip1	4.5894e-21	0.710397	0.968	0.701	6.96258e-17
Aplnr	1.34581e-20	0.90434	0.6	0.117	2.04173e-16
Mmd	1.67923e-20	0.669761	0.789	0.336	2.54756e-16
Bok	1.72236e-20	0.496371	0.695	0.192	2.61299e-16
Ldha	1.94713e-20	0.716017	1	0.995	2.954e-16
Rgs2	4.24177e-20	0.388688	0.453	0.033	6.43519e-16
Kitl	9.81961e-20	0.55634	0.758	0.248	1.48973e-15
Tmsb4x	1.18324e-19	0.671663	1	1	1.79509e-15
Clec1b	1.49041e-19	0.56995	0.505	0.07	2.2611e-15
Aprt	1.71222e-19	0.568443	1	0.911	2.59762e-15
Rpl41	2.3091e-19	0.273691	1	1	3.50314e-15
Gnas	2.3383e-19	0.660913	1	1	3.54743e-15
Angptl4	2.88858e-19	0.565544	0.474	0.051	4.38227e-15
Lyn	3.80783e-19	0.465792	0.811	0.327	5.77686e-15
Rps3	4.26438e-19	0.304996	1	1	6.46949e-15
Arhgap18	4.79509e-19	0.517691	0.811	0.318	7.27464e-15
Clec1a	4.89608e-19	0.557006	0.758	0.248	7.42784e-15
Adora2a	5.28771e-19	0.419471	0.789	0.271	8.02198e-15
Pde8a	9.5086e-19	0.341129	0.642	0.136	1.44255e-14
Tubb6	1.17239e-18	0.715363	0.768	0.285	1.77864e-14
Crmp1	1.45042e-18	0.385765	0.611	0.131	2.20043e-14
Sorbs2	1.69544e-18	0.352916	0.505	0.065	2.57216e-14
1810011O10Rik	2.08299e-18	0.522386	0.526	0.084	3.16011e-14
Hmga2	2.68657e-18	0.491781	0.653	0.159	4.07579e-14
Sparc	4.48973e-18	0.564702	1	1	6.81137e-14
Mif	5.51932e-18	0.825842	1	0.925	8.37336e-14
Ppp1cc	5.65145e-18	0.508976	0.979	0.86	8.57382e-14
Fam101b	1.70216e-17	0.424923	0.505	0.089	2.58234e-13
Ybx1	1.81774e-17	0.418987	1	1	2.7577e-13
Uchl1	2.69901e-17	0.443533	0.505	0.084	4.09467e-13
Hlx	4.53713e-17	0.356462	0.642	0.15	6.88327e-13
Apold1	9.47983e-17	0.599412	0.895	0.565	1.43818e-12
Hmgb2	1.07925e-16	0.787978	0.968	0.799	1.63733e-12
Prelid1	1.26835e-16	0.464419	0.968	0.935	1.92421e-12
Adm	1.63231e-16	0.365038	0.4	0.037	2.47639e-12
Slc16a3	1.82458e-16	0.413943	0.505	0.093	2.76808e-12
Actn4	2.11467e-16	0.507283	0.989	0.836	3.20816e-12
Tcf15	3.09382e-16	0.685467	0.874	0.402	4.69364e-12
Csrp1	5.67947e-16	0.616683	0.979	0.794	8.61632e-12
Rpl19	5.7235e-16	0.27845	1	1	8.68312e-12
Tpi1	6.26099e-16	0.578696	0.989	0.921	9.49855e-12
Ap1s2	1.05277e-15	0.316565	0.6	0.154	1.59715e-11
Mycn	1.07937e-15	0.379854	0.411	0.051	1.63751e-11
Eif4a1	1.17765e-15	0.499464	0.989	0.981	1.78661e-11
Hnrnpa1	1.24554e-15	0.452081	1	0.977	1.88962e-11
Actr3	1.24889e-15	0.489804	0.968	0.822	1.89469e-11
Abcc9	1.27522e-15	0.510056	0.516	0.112	1.93463e-11
Rhoc	1.29308e-15	0.594082	0.968	0.958	1.96173e-11
Ehd2	1.59202e-15	0.499971	1	0.916	2.41526e-11
Fscn1	2.17554e-15	0.536518	1	0.897	3.30051e-11
Nrarp	2.19787e-15	0.571257	0.832	0.435	3.33438e-11
Nostrin	2.95298e-15	0.417187	0.537	0.126	4.47997e-11
Gpi1	3.26913e-15	0.48116	0.958	0.925	4.9596e-11
H2afz	3.95487e-15	0.69767	1	0.981	5.99994e-11
Ushbp1	4.38906e-15	0.425353	0.737	0.285	6.65864e-11
Ptpn18	4.65024e-15	0.498899	0.895	0.5	7.05487e-11
Myl12a	5.43874e-15	0.458002	1	0.995	8.25111e-11
Rbm3	8.28109e-15	0.381517	1	0.991	1.25632e-10
2020-09-04	8.77663e-15	0.607385	0.716	0.294	1.3315e-10
Grrp1	9.22557e-15	0.328871	0.621	0.168	1.39961e-10
Ier3	9.73634e-15	0.480328	0.505	0.107	1.4771e-10
Myl6	1.01253e-14	0.474994	1	1	1.53611e-10
Rpl4	1.02913e-14	0.265443	1	1	1.5613e-10
Unc5b	1.06142e-14	0.593216	0.505	0.121	1.61028e-10
Plp2	1.13917e-14	0.476473	0.947	0.645	1.72824e-10
Vdac1	2.05261e-14	0.408372	0.989	0.902	3.11401e-10
Hmgb1	2.08585e-14	0.448827	1	1	3.16445e-10
Atp5b	2.10791e-14	0.420721	1	0.972	3.19791e-10
Arhgdia	2.68175e-14	0.370711	0.989	0.977	4.06849e-10
Myadm	3.40399e-14	0.629925	0.989	0.771	5.16419e-10
Bola2	3.48223e-14	0.418651	0.968	0.874	5.28289e-10
Gsr	3.53094e-14	0.344392	0.747	0.294	5.35679e-10
Tcf4	3.65144e-14	0.484696	1	0.963	5.5396e-10
Ran	3.66482e-14	0.598797	0.989	0.944	5.5599e-10
Asb4	4.86631e-14	0.378503	0.547	0.14	7.38268e-10
Anxa1	5.91805e-14	0.523748	0.653	0.234	8.97828e-10
Rpl18	7.69133e-14	0.351527	1	1	1.16685e-09
Cfl1	8.23388e-14	0.330064	1	1	1.24916e-09
Pkig	1.58386e-13	0.455377	0.895	0.621	2.40287e-09
Vwa1	2.07827e-13	0.361889	0.453	0.089	3.15294e-09
Tkt	2.46158e-13	0.421696	0.937	0.734	3.73447e-09
Txn1	3.34825e-13	0.427532	0.989	0.972	5.07963e-09
Jup	3.83712e-13	0.440347	0.905	0.57	5.82129e-09
Pitpna	3.89307e-13	0.418616	0.958	0.734	5.90617e-09
Nap1l1	4.8394e-13	0.414703	0.968	0.874	7.34185e-09
Rftn1	5.93006e-13	0.292621	0.674	0.224	8.9965e-09
Sox18	6.46914e-13	0.456249	0.884	0.444	9.81434e-09
Prcp	6.61167e-13	0.561072	0.947	0.743	1.00306e-08
Plekha1	6.73092e-13	0.299295	0.547	0.159	1.02115e-08
Lrrfip1	6.82089e-13	0.29577	0.695	0.257	1.0348e-08
Tbpl1	6.90564e-13	0.413802	0.811	0.449	1.04766e-08
Ly6c1	7.16589e-13	0.292013	0.295	0.023	1.08714e-08
Col15a1	7.28957e-13	0.462554	0.368	0.056	1.1059e-08
Btf3	7.47007e-13	0.259309	1	1	1.13328e-08
Npm1	8.77539e-13	0.434429	1	1	1.33131e-08
Prnp	1.44174e-12	0.346359	0.642	0.234	2.18726e-08
Arpc4	1.48951e-12	0.42523	0.989	0.916	2.25974e-08
Mxra7	2.19338e-12	0.358012	0.726	0.346	3.32757e-08
Pde2a	2.58506e-12	0.403359	0.789	0.383	3.9218e-08
Tspan15	2.66849e-12	0.326838	0.653	0.248	4.04837e-08
Cmtm8	2.78741e-12	0.428059	0.884	0.495	4.22878e-08
Plcb4	2.87593e-12	0.289589	0.568	0.164	4.36307e-08
Mef2c	3.33296e-12	0.439413	0.926	0.79	5.05643e-08
Nes	3.67711e-12	0.415915	0.779	0.416	5.57854e-08
Hras	3.85032e-12	0.441296	0.895	0.654	5.84132e-08
Tnfaip8l1	4.21299e-12	0.283641	0.505	0.136	6.39153e-08
Ier5	4.26866e-12	0.278609	0.716	0.262	6.47599e-08
Prex2	4.6759e-12	0.527939	0.8	0.425	7.0938e-08
S100a6	5.11173e-12	0.451535	0.432	0.093	7.755e-08
Hint1	5.19659e-12	0.368545	1	0.977	7.88374e-08
Tmem47	6.33813e-12	0.302121	0.653	0.234	9.61557e-08
Nudt4	6.37814e-12	0.485468	0.958	0.776	9.67628e-08
Ddah1	7.36086e-12	0.267077	0.432	0.098	1.11672e-07
Mmp15	8.73581e-12	0.302238	0.726	0.285	1.32531e-07
Gars	9.41396e-12	0.384064	0.842	0.533	1.42819e-07
Bin1	9.6422e-12	0.390874	0.789	0.449	1.46282e-07
Rpl12	1.00173e-11	0.296762	1	1	1.51972e-07
Cenpa	1.0095e-11	0.661243	0.632	0.224	1.53151e-07
Rell1	1.08415e-11	0.351146	0.632	0.262	1.64476e-07
Ncl	1.32139e-11	0.44516	0.979	0.977	2.00468e-07
Rpsa	1.69241e-11	0.307599	1	1	2.56756e-07
Esm1	1.69628e-11	0.436271	0.232	0.009	2.57342e-07
Tuba1a	1.74017e-11	0.522742	1	0.911	2.64002e-07
Pls3	2.35324e-11	0.397009	0.779	0.379	3.57009e-07
Anp32b	2.4696e-11	0.464956	0.968	0.907	3.74663e-07
Kcna5	2.54898e-11	0.292285	0.505	0.15	3.86705e-07
1700025G04Rik	3.32974e-11	0.31932	0.695	0.304	5.05154e-07
Tinagl1	3.61107e-11	0.550273	0.821	0.509	5.47836e-07
Cav2	3.67632e-11	0.519227	0.926	0.776	5.57734e-07
Fxyd6	3.73052e-11	0.35243	0.716	0.304	5.65957e-07
Showing 1 to 20 of 386 entries, 5 total columns
