## Supplemental Table 2 for "Endocardial/endothelial angiocrines regulate cardiomyocyte development and maturation and induce features of ventricular non-compaction"

### Sheet: CM1 DEG
Gene	P_value	Average LogFC	pct.1	pct.2	Adjusted P value
Sptbn1	2.82516e-20	1.32456	1	0.095	4.28605e-16
mt-Nd3	1.8817e-19	2.6637	1	0.19	2.85473e-15
Igf1r	1.09988e-18	0.785152	0.925	0.032	1.66863e-14
mt-Nd4	3.92489e-18	3.15351	1	0.444	5.95446e-14
mt-Nd2	4.37934e-18	3.21511	1	0.397	6.6439e-14
Flnc	6.35057e-18	0.811601	0.925	0.048	9.63445e-14
Atp2a2	8.72014e-18	2.0435	1	0.381	1.32293e-13
mt-Co1	1.02224e-17	3.90298	1	0.587	1.55084e-13
mt-Cytb	1.15299e-17	3.43872	1	0.651	1.74921e-13
mt-Nd5	1.15457e-17	1.65116	0.95	0.206	1.75159e-13
mt-Co2	1.39163e-17	3.65237	1	0.698	2.11124e-13
mt-Co3	1.44931e-17	3.60706	1	0.794	2.19874e-13
Dag1	1.59507e-17	0.87409	0.975	0.111	2.41989e-13
mt-Atp6	1.63544e-17	3.60653	1	0.889	2.48113e-13
mt-Nd1	1.65934e-17	3.46302	1	0.698	2.51738e-13
Scd2	1.75939e-17	1.15258	0.975	0.127	2.66917e-13
Ttn	1.88249e-17	2.64605	1	0.46	2.85593e-13
Myh7	6.26144e-17	1.57796	1	1	9.49923e-13
Mhrt	9.97207e-17	1.62725	0.925	0.079	1.51286e-12
Pcdh7	1.53933e-16	0.709933	0.95	0.111	2.33531e-12
Igf2r	1.91798e-16	1.38767	1	0.302	2.90976e-12
mt-Nd4l	2.14662e-16	1.24161	0.925	0.19	3.25664e-12
Dsp	3.18938e-16	1.01613	0.95	0.206	4.83861e-12
mt-Atp8	5.30758e-16	1.09042	0.9	0.159	8.05213e-12
Cd164	1.12918e-15	0.766544	1	0.222	1.71308e-11
Lamc1	2.36441e-15	0.76655	0.9	0.111	3.58705e-11
Cltc	2.84028e-15	0.727549	0.95	0.206	4.30899e-11
Kcnq1ot1	5.79067e-15	0.77201	0.85	0.063	8.78503e-11
Atp1b1	5.97476e-15	1.22642	1	0.429	9.06431e-11
Zcchc11	1.18483e-14	0.539555	0.75	0.016	1.7975e-10
Atp1a1	1.23889e-14	1.08303	1	0.492	1.87952e-10
Hsp90b1	1.26692e-14	1.22531	0.975	0.349	1.92205e-10
Rtn4	2.18449e-14	0.886023	1	0.413	3.31409e-10
Myom1	4.42852e-14	0.761621	0.85	0.079	6.71851e-10
Sptan1	8.37189e-14	0.636349	0.825	0.079	1.2701e-09
Aco2	8.62221e-14	0.925287	1	0.683	1.30807e-09
Tmem245	8.62494e-14	0.501738	0.8	0.048	1.30849e-09
Mut	1.06442e-13	0.4288	0.725	0.016	1.61483e-09
Mtdh	1.07192e-13	0.682789	0.975	0.238	1.62621e-09
Dst	1.32437e-13	0.568842	0.8	0.063	2.0092e-09
Tns1	1.40653e-13	0.811771	0.95	0.222	2.13385e-09
Vcan	1.42522e-13	0.539572	0.825	0.079	2.1622e-09
Lmo7	1.90206e-13	0.970527	0.975	0.46	2.88561e-09
Ptgfrn	2.60806e-13	0.52728	0.725	0.032	3.95668e-09
Slc38a2	2.74979e-13	0.823094	0.925	0.206	4.17171e-09
Plec	2.95246e-13	0.527264	0.725	0.032	4.47918e-09
Clasp1	3.01615e-13	0.737474	0.9	0.175	4.57581e-09
Ddx3x	4.01748e-13	0.677099	0.975	0.222	6.09492e-09
Akap13	5.42943e-13	0.625347	0.8	0.095	8.23699e-09
Pde4dip	5.89727e-13	0.533561	0.875	0.111	8.94674e-09
Myo18b	8.06195e-13	0.427151	0.75	0.048	1.22308e-08
Camk2a	9.08386e-13	0.521277	0.775	0.063	1.37811e-08
Extl3	9.50176e-13	0.493218	0.7	0.032	1.44151e-08
Grb10	1.06176e-12	0.808939	1	0.794	1.6108e-08
Lamb1	1.14664e-12	0.580685	0.775	0.063	1.73958e-08
Macf1	1.28861e-12	0.675991	0.9	0.19	1.95495e-08
Lpl	1.48945e-12	0.915848	0.975	0.286	2.25965e-08
Nrp1	1.51e-12	0.886191	0.925	0.27	2.29083e-08
Plxnb2	1.54841e-12	0.471275	0.7	0.032	2.34909e-08
Xist	1.72406e-12	1.64506	0.825	0.19	2.61557e-08
Rnaset2a	1.88283e-12	0.774537	0.975	0.302	2.85645e-08
Gja1	2.41647e-12	1.09152	0.95	0.381	3.66603e-08
Qk	2.63207e-12	0.769386	1	0.603	3.99311e-08
Nnt	3.25799e-12	0.765885	0.9	0.286	4.9427e-08
Nexn	3.41022e-12	0.894261	1	0.937	5.17364e-08
Cnot1	3.43652e-12	0.469966	0.775	0.079	5.21355e-08
Ktn1	3.58053e-12	0.813295	0.925	0.302	5.43202e-08
Nfib	4.0401e-12	0.750945	1	0.619	6.12923e-08
Vimp	4.92307e-12	0.486381	0.825	0.111	7.46879e-08
Fstl1	5.58023e-12	0.859422	0.95	0.349	8.46577e-08
Bsg	6.55528e-12	0.861956	1	0.857	9.94502e-08
Malat1	7.3024e-12	1.54348	1	0.921	1.10785e-07
Myo18a	8.53361e-12	0.536657	0.875	0.143	1.29463e-07
Arhgap31	1.08588e-11	0.663996	0.775	0.095	1.64739e-07
Aak1	1.1184e-11	0.326156	0.675	0.032	1.69672e-07
Canx	1.18471e-11	0.809151	1	0.365	1.79732e-07
Larp1	1.28517e-11	0.457789	0.7	0.063	1.94974e-07
Ryr2	1.30823e-11	0.665656	0.85	0.175	1.98472e-07
Fos	1.37668e-11	1.22345	0.85	0.19	2.08856e-07
2020-03-06	1.48178e-11	0.456145	0.675	0.048	2.24801e-07
Bptf	1.48577e-11	0.51119	0.825	0.127	2.25406e-07
Ahnak	1.73167e-11	0.572388	0.925	0.222	2.62712e-07
Tmem259	1.81707e-11	0.372752	0.575	0	2.75667e-07
Ptprs	1.81707e-11	0.367069	0.575	0	2.75667e-07
Tmed10	2.05776e-11	0.742859	0.975	0.381	3.12183e-07
Sparc	2.18825e-11	0.966814	1	0.825	3.31979e-07
Serinc1	2.36804e-11	0.563628	0.9	0.206	3.59255e-07
Vegfa	2.70511e-11	0.593653	0.7	0.079	4.10392e-07
Sec62	3.29972e-11	0.407274	0.95	0.159	5.00601e-07
Fhod3	3.54917e-11	0.429953	0.7	0.063	5.38445e-07
Igf2	3.73016e-11	0.750142	1	0.968	5.65903e-07
Casz1	3.79565e-11	0.580215	0.875	0.175	5.75837e-07
Serpinh1	3.88052e-11	0.810367	1	0.667	5.88713e-07
Calr	4.05154e-11	0.983979	0.975	0.476	6.14659e-07
Lama4	4.1702e-11	0.405214	0.675	0.048	6.3266e-07
Hk2	4.95974e-11	0.673635	0.825	0.159	7.52442e-07
Slc16a1	5.73695e-11	0.565876	0.775	0.127	8.70353e-07
Lclat1	5.77762e-11	0.5049	0.775	0.111	8.76523e-07
Golgb1	5.90807e-11	0.534097	0.675	0.063	8.96313e-07
Sulf2	6.23786e-11	0.585238	0.775	0.143	9.46346e-07
Asph	6.45014e-11	0.55294	0.9	0.175	9.7855e-07
Degs1	6.46579e-11	0.490914	0.875	0.159	9.80925e-07
Ncam1	6.61118e-11	0.608633	0.875	0.19	1.00298e-06
Pdia3	7.27647e-11	0.713053	0.9	0.286	1.10391e-06
Sspn	7.67042e-11	0.557539	0.75	0.111	1.16368e-06
Fam134b	7.85393e-11	0.739906	0.8	0.238	1.19152e-06
Cst3	7.88085e-11	0.797322	1	0.683	1.1956e-06
Vcl	8.00079e-11	0.53375	0.8	0.143	1.2138e-06
Prrc2b	8.00079e-11	0.48933	0.8	0.143	1.2138e-06
Akap1	8.24443e-11	0.415254	0.65	0.048	1.25076e-06
Xirp1	8.40625e-11	0.462229	0.725	0.079	1.27531e-06
Ogt	9.31238e-11	0.492255	0.85	0.143	1.41278e-06
Trip12	1.10915e-10	0.471515	0.825	0.159	1.68269e-06
Hmcn1	1.15686e-10	0.41756	0.65	0.048	1.75507e-06
Cdh2	1.21568e-10	0.791859	0.975	0.46	1.84431e-06
Cacna1c	1.24538e-10	0.406795	0.6	0.032	1.88936e-06
Pam	1.46443e-10	1.15619	0.95	0.333	2.22169e-06
Cxadr	1.59446e-10	0.420668	0.725	0.079	2.41896e-06
Svil	1.67238e-10	0.710091	0.85	0.238	2.53717e-06
Tspan3	1.73331e-10	0.705395	0.975	0.444	2.62961e-06
Antxr2	2.05518e-10	0.467467	0.75	0.111	3.11791e-06
Insr	2.09208e-10	0.383335	0.525	0	3.17389e-06
Epdr1	2.09944e-10	0.33217	0.6	0.032	3.18506e-06
Psap	2.211e-10	0.62731	0.85	0.222	3.3543e-06
Col4a1	2.33392e-10	0.531672	0.775	0.143	3.54078e-06
Cd63	3.84813e-10	0.657238	0.95	0.381	5.838e-06
Cd81	4.36538e-10	0.780001	1	0.81	6.62271e-06
Ank3	4.71417e-10	0.532239	0.85	0.222	7.15187e-06
Hipk3	4.98428e-10	0.601207	0.875	0.254	7.56166e-06
Hk1	5.05771e-10	0.574965	0.975	0.444	7.67305e-06
Nisch	5.22117e-10	0.531272	0.975	0.619	7.92104e-06
Jun	5.23743e-10	0.675611	0.875	0.27	7.94571e-06
Manf	6.04465e-10	0.642087	0.925	0.317	9.17034e-06
Cox6a1	6.08671e-10	0.636027	1	0.952	9.23414e-06
Efna5	6.19476e-10	0.420096	0.6	0.032	9.39808e-06
Fat1	6.53187e-10	0.344691	0.55	0.016	9.9095e-06
Larp4	6.86955e-10	0.338286	0.5	0	1.04218e-05
Tmco1	6.98135e-10	0.515293	0.95	0.317	1.05914e-05
Myadm	7.32399e-10	0.644252	0.825	0.206	1.11112e-05
Alpk2	7.78823e-10	0.297602	0.55	0.016	1.18155e-05
Pabpn1	7.81786e-10	0.436419	0.8	0.143	1.18605e-05
Ctnnb1	8.27862e-10	0.630652	0.975	0.603	1.25595e-05
Tnrc6a	8.81825e-10	0.420397	0.775	0.159	1.33782e-05
Tecr	8.94314e-10	0.643617	0.975	0.492	1.35677e-05
Bmpr1a	9.04112e-10	0.33359	0.725	0.095	1.37163e-05
Ntn1	9.93064e-10	0.48045	0.6	0.048	1.50658e-05
Pbxip1	1.04794e-09	0.509351	0.675	0.079	1.58983e-05
Kcng2	1.2177e-09	0.606177	0.875	0.302	1.84737e-05
Ryk	1.21881e-09	0.384472	0.825	0.143	1.84905e-05
Ctsb	1.24867e-09	0.579422	0.925	0.286	1.89436e-05
Atp2b1	1.25103e-09	0.438345	0.825	0.159	1.89793e-05
Itgb1	1.253e-09	0.702007	0.975	0.429	1.90093e-05
Col4a2	1.33984e-09	0.430993	0.8	0.159	2.03267e-05
Obsl1	1.35551e-09	0.357106	0.675	0.079	2.05645e-05
Rrbp1	1.3563e-09	0.488695	0.775	0.159	2.05765e-05
Ccdc47	1.46535e-09	0.411661	0.7	0.095	2.22308e-05
Ddr1	1.49608e-09	0.576241	0.775	0.143	2.2697e-05
Srf	1.68661e-09	0.407083	0.75	0.127	2.55875e-05
Hadhb	1.69989e-09	0.631669	0.975	0.683	2.5789e-05
App	1.73682e-09	0.448436	0.825	0.159	2.63492e-05
Myh6	1.86263e-09	0.850925	0.95	0.476	2.8258e-05
Son	1.90683e-09	0.616253	1	0.524	2.89285e-05
Casq2	1.91946e-09	0.968975	0.925	0.413	2.91201e-05
Hspa5	1.94515e-09	0.85971	0.95	0.429	2.95099e-05
Dync1h1	2.09303e-09	0.293137	0.525	0.016	3.17534e-05
Cd151	2.1437e-09	0.491193	0.8	0.159	3.25221e-05
Galnt1	2.1452e-09	0.377688	0.675	0.079	3.25449e-05
Enah	2.15307e-09	0.528627	0.825	0.238	3.26643e-05
Sel1l	2.20842e-09	0.2515	0.475	0	3.35039e-05
Agl	2.38073e-09	0.708022	0.9	0.381	3.6118e-05
P4hb	2.54021e-09	0.478748	0.95	0.302	3.85376e-05
Strip2	2.5669e-09	0.455587	0.725	0.111	3.89424e-05
Itm2b	2.59585e-09	0.76205	0.975	0.603	3.93816e-05
Msl1	2.62618e-09	0.33124	0.675	0.079	3.98417e-05
Rbm24	2.73928e-09	0.644488	1	0.603	4.15576e-05
Tbx20	2.97646e-09	0.568628	0.95	0.429	4.51559e-05
Tab2	3.14027e-09	0.525469	0.8	0.206	4.7641e-05
Hnrnpa0	3.16517e-09	0.542426	0.825	0.27	4.80188e-05
Parm1	3.33525e-09	0.431821	0.55	0.032	5.0599e-05
Reep3	3.37672e-09	0.343697	0.675	0.079	5.12282e-05
Lman1	3.77041e-09	0.413683	0.6	0.063	5.7201e-05
Pvrl2	3.81966e-09	0.32759	0.6	0.048	5.79481e-05
Myh7b	4.02722e-09	0.330134	0.6	0.048	6.10969e-05
Ncoa2	4.16135e-09	0.297863	0.55	0.032	6.31319e-05
Sfrp1	4.25013e-09	0.686501	0.975	0.508	6.44788e-05
Irf2bp2	4.74432e-09	0.430579	0.625	0.079	7.19761e-05
Vldlr	4.99109e-09	0.526048	0.625	0.079	7.57199e-05
Bcam	5.17642e-09	0.626748	0.95	0.317	7.85314e-05
Slc38a4	5.44934e-09	0.382519	0.7	0.111	8.2672e-05
Srrm2	5.57252e-09	0.568385	1	0.587	8.45407e-05
Ccnt2	5.95961e-09	0.37249	0.625	0.063	9.04133e-05
Impad1	6.01319e-09	0.38079	0.65	0.079	9.12261e-05
Mef2d	6.27222e-09	0.378796	0.725	0.127	9.51559e-05
Rbm26	6.33729e-09	0.355878	0.6	0.063	9.61431e-05
Bcap31	6.68527e-09	0.441504	0.725	0.143	0.000101422
Gnaq	7.0247e-09	0.316028	0.6	0.063	0.000106572
S1pr1	7.99327e-09	0.271512	0.575	0.048	0.000121266
Magi3	8.67862e-09	0.365668	0.625	0.079	0.000131663
Ssr1	8.99606e-09	0.513678	0.775	0.222	0.000136479
Etnk1	9.68558e-09	0.336405	0.525	0.032	0.00014694
Eif3a	9.73828e-09	0.5506	0.975	0.619	0.00014774
Ndufb9	9.76647e-09	0.461349	1	1	0.000148167
Wls	1.0013e-08	0.406938	0.725	0.127	0.000151907
Pgrmc2	1.01259e-08	0.393979	0.7	0.111	0.000153621
Prrc2c	1.0228e-08	0.43099	0.9	0.286	0.000155169
Ccdc107	1.07458e-08	0.36932	0.825	0.159	0.000163025
Clcn5	1.08051e-08	0.35886	0.525	0.032	0.000163924
Fbn2	1.08913e-08	0.50489	0.775	0.159	0.000165232
Rbm25	1.11002e-08	0.548443	0.95	0.444	0.000168401
Mlec	1.33766e-08	0.421796	0.725	0.159	0.000202936
Abhd14a	1.36835e-08	0.380102	0.75	0.143	0.000207593
Glg1	1.51311e-08	0.377575	0.6	0.079	0.000229554
Fn1	1.51587e-08	0.579958	0.675	0.111	0.000229973
Acacb	1.51844e-08	0.259398	0.475	0.016	0.000230362
Ddost	1.56592e-08	0.563989	0.875	0.254	0.000237565
Dot1l	1.58031e-08	0.259303	0.525	0.032	0.000239748
Phldb2	1.6293e-08	0.434305	0.775	0.159	0.000247182
2610507B11Rik	1.66605e-08	0.306947	0.6	0.063	0.000252756
Tm9sf2	1.67599e-08	0.382561	0.575	0.063	0.000254264
Tanc1	1.70182e-08	0.292124	0.475	0.016	0.000258182
Trak2	1.75172e-08	0.314607	0.6	0.063	0.000265754
Lgr4	1.75172e-08	0.267489	0.6	0.063	0.000265754
Gm6483	1.83198e-08	0.420029	0.55	0.048	0.000277931
Smg1	1.83198e-08	0.326606	0.55	0.048	0.000277931
Sv2a	1.90662e-08	0.294573	0.475	0.016	0.000289254
Spcs2	1.94215e-08	0.445632	0.925	0.286	0.000294644
Hrc	1.9514e-08	0.441616	0.575	0.063	0.000296047
Gls	2.033e-08	0.354355	0.55	0.048	0.000308426
Shroom3	2.03522e-08	0.27998	0.6	0.063	0.000308764
Serinc3	2.06613e-08	0.51188	0.9	0.302	0.000313453
Nktr	2.0773e-08	0.459887	0.9	0.254	0.000315148
Cdh3	2.14652e-08	0.257515	0.425	0	0.000325649
Erdr1	2.16566e-08	0.519575	0.875	0.27	0.000328553
Prdx4	2.23593e-08	0.593448	0.95	0.429	0.000339213
Creb3l2	2.25535e-08	0.343939	0.55	0.048	0.00034216
Cnot6	2.26945e-08	0.406994	0.775	0.19	0.000344298
Emc3	2.28874e-08	0.330402	0.725	0.127	0.000347224
Adcy6	2.37521e-08	0.36378	0.55	0.048	0.000360344
Adcy5	2.43789e-08	0.328641	0.625	0.079	0.000369852
Man1a2	2.61304e-08	0.294202	0.5	0.032	0.000396425
Rbm20	2.68513e-08	0.446233	0.775	0.175	0.000407362
Plekha7	2.88611e-08	0.348262	0.675	0.127	0.000437852
Celf1	2.90893e-08	0.491843	0.975	0.46	0.000441314
Xpr1	2.9114e-08	0.308565	0.5	0.032	0.000441689
Zfp266	2.95769e-08	0.262523	0.625	0.079	0.000448711
Map4k4	3.01471e-08	0.379524	0.725	0.143	0.000457361
Mast4	3.19686e-08	0.395473	0.675	0.111	0.000484995
Bmpr2	3.24271e-08	0.269574	0.5	0.032	0.000491951
Ubr3	3.55931e-08	0.336521	0.55	0.063	0.000539982
Wwtr1	3.58435e-08	0.265776	0.625	0.079	0.000543781
Cox4i1	3.69862e-08	0.357947	1	1	0.000561117
Erlec1	3.80919e-08	0.321092	0.5	0.032	0.000577893
Showing 1 to 28 of 643 entries, 5 total columns

### Sheet: CM2 DEG
Gene	P_value	Average LogFC	pct.1	pct.2	Adjusted P value
Eef2	5.74338e-07	0.389841	1	1	0.00871328
Rpl17	7.09871e-07	0.285306	1	1	0.0107694
Tpi1	1.0424e-06	0.360661	1	1	0.0158142
Tnni1	1.52236e-06	0.262077	1	1	0.0230957
Ftl1	1.8674e-06	0.304755	1	1	0.0283303
Gpi1	5.06143e-06	0.318041	1	1	0.0767869
Vdac1	6.55814e-06	0.303289	1	1	0.0994935
Eef1a1	6.77261e-06	0.298874	1	1	0.102747
Fabp3	7.45703e-06	0.382398	1	1	0.113131
Rpl10	9.02942e-06	0.28671	1	1	0.136985
Fth1	9.6206e-06	0.268072	1	1	0.145954
Prdx6	1.16113e-05	0.427402	1	0.923	0.176155
Gapdh	1.35922e-05	0.253349	1	1	0.206208
Rps26	1.85222e-05	0.279875	1	1	0.281
Tnnc1	1.90997e-05	0.277934	1	1	0.289761
Aldoa	2.22536e-05	0.371141	1	1	0.337609
Csrp3	2.51275e-05	0.459062	1	1	0.38121
Glo1	3.46785e-05	0.422616	0.947	0.877	0.526107
Gm6133	3.49286e-05	0.378127	1	0.923	0.529902
Sdhc	5.43827e-05	0.369477	1	0.985	0.825039
Cdk5rap3	5.69703e-05	0.350624	0.526	0.215	0.864297
Prr13	7.04624e-05	0.385538	0.763	0.585	1
2700060E02Rik	0.000120763	0.280841	1	0.985	1
Eno3	0.000124173	0.407532	0.974	1	1
Cdc42	0.000131268	0.28031	1	0.985	1
Hnrnpk	0.00014263	0.345277	1	0.985	1
Hcfc1r1	0.000154913	0.299284	1	1	1
Prdx2	0.000159224	0.252694	1	1	1
Serp1	0.000203751	0.310752	0.868	0.708	1
Ybx1	0.000220574	0.255289	1	1	1
Hspb7	0.000303623	0.30473	1	1	1
Map1lc3b	0.000337018	0.327882	0.947	0.954	1
Pgam2	0.000346214	0.314499	1	1	1
Cwc15	0.000391947	0.330159	0.895	0.908	1
Tceal8	0.000420149	0.420646	0.921	0.954	1
Sqstm1	0.000440322	0.382102	0.684	0.538	1
Arf1	0.000442776	0.334556	0.921	0.985	1
Rps26-ps1	0.000536529	0.298227	1	1	1
Eci2	0.000610459	0.348671	0.868	0.892	1
Ldhb	0.000640213	0.271637	1	1	1
Arf4	0.000688803	0.305559	0.921	0.938	1
Ldha	0.000743617	0.318422	1	1	1
Gdi2	0.000752647	0.342114	0.974	0.954	1
Tpm1	0.00076229	0.257096	1	1	1
Isca1	0.000819447	0.325516	0.842	0.769	1
Ube2l3	0.000847209	0.265482	0.921	0.892	1
Dstn	0.000862359	0.286407	1	1	1
Ak1	0.00101065	0.349403	0.974	0.985	1
Vamp2	0.0010145	0.309059	0.816	0.692	1
Eif2s2	0.00102298	0.325489	1	0.969	1
2410015M20Rik	0.00103546	0.273599	0.974	0.985	1
Ywhae	0.00110001	0.27297	1	1	1
Eif3e	0.00112648	0.28379	0.947	0.969	1
Gm8730	0.00121097	0.261464	1	0.969	1
Pfkl	0.00126811	0.30809	0.921	0.938	1
Gm10036	0.00136429	0.283422	0.974	1	1
Phyh	0.00180085	0.353533	0.816	0.8	1
Atcayos	0.00189286	0.414445	0.816	0.846	1
Pln	0.00193796	0.279786	1	1	1
Taf13	0.00194652	0.276712	0.553	0.323	1
Pkm	0.0020293	0.303367	1	1	1
Pygm	0.00216447	0.371926	0.895	0.723	1
Ccng1	0.00219303	0.395323	0.789	0.723	1
Des	0.00219866	0.257741	0.974	0.985	1
Bhlhb9	0.00220646	0.392118	0.711	0.538	1
Ntmt1	0.00229993	0.359242	0.632	0.554	1
Cct3	0.00232692	0.278522	0.947	0.969	1
Fhl2	0.00272526	0.425857	0.947	0.969	1
Marcksl1	0.00274447	0.314544	0.921	0.892	1
Mtfr1l	0.00282319	0.338983	0.789	0.769	1
2610301B20Rik	0.00283981	0.298827	0.368	0.154	1
Glrx3	0.00284924	0.342175	0.974	0.938	1
Csrp1	0.00309807	0.391498	0.947	0.862	1
Eno1	0.00325701	0.300516	1	0.985	1
Akt1s1	0.00351138	0.282037	0.816	0.769	1
Eci1	0.00358041	0.340091	0.974	0.862	1
Cyb5a	0.0038912	0.258016	0.763	0.646	1
Prkaca	0.00400062	0.28582	0.921	0.923	1
Gbas	0.00423116	0.305226	0.974	0.969	1
Emd	0.00426629	0.350927	0.632	0.538	1
Wdr18	0.0042732	0.279995	0.658	0.492	1
Psmc5	0.0045302	0.271694	0.921	0.862	1
Csnk2b	0.00468317	0.267331	0.868	0.831	1
Ckm	0.00481206	0.269399	1	0.985	1
Actr10	0.00569684	0.287973	0.763	0.6	1
Ckb	0.00581093	0.304737	0.947	0.923	1
Coa3	0.00603582	0.265597	0.868	0.908	1
Tsc22d1	0.00629461	0.316918	0.789	0.723	1
Eef1d	0.00638824	0.298101	0.974	0.954	1
Atp6v1e1	0.00709858	0.300137	0.895	0.862	1
Fez2	0.00716592	0.293284	0.605	0.492	1
Rab20	0.00750831	0.285084	0.5	0.323	1
Hsd17b10	0.00758813	0.279988	0.947	0.892	1
Supt3	0.00770297	0.278487	0.395	0.2	1
Fcf1	0.00802247	0.268998	0.553	0.385	1
Prelid2	0.00898202	0.342377	0.737	0.662	1
Psme2	0.00907867	0.311759	0.763	0.662	1
Nrtn	0.00926558	0.324834	0.632	0.523	1
Pcgf5	0.0106274	0.330053	0.658	0.6	1
Nmt1	0.0108705	0.321778	0.711	0.708	1
Hmgcs1	0.010951	0.299409	0.737	0.631	1
Cct2	0.0111052	0.265219	0.895	0.969	1
Txndc17	0.0114239	0.263369	0.921	0.923	1
Sh3kbp1	0.011853	0.287678	0.895	0.815	1
Rrad	0.011984	0.402662	0.947	0.892	1
Pink1	0.0134183	0.259078	0.711	0.554	1
Map1lc3a	0.0134819	0.290818	1	1	1
Cbr1	0.013524	0.371132	0.526	0.385	1
Mb	0.013611	0.504333	0.974	0.985	1
Ebna1bp2	0.0150178	0.257292	0.632	0.492	1
Ankrd1	0.0152045	0.810233	0.947	0.785	1
Rpl7l1	0.0164631	0.262911	0.605	0.477	1
Isyna1	0.0166225	0.410353	0.632	0.631	1
Rnf10	0.0167698	0.251346	0.868	0.8	1
Tcea3	0.0170699	0.332358	0.842	0.769	1
Sumo1	0.0174765	0.276261	0.921	0.877	1
Elof1	0.0177745	0.267213	0.763	0.738	1
Plin3	0.0181816	0.267476	0.632	0.585	1
Fam96a	0.0183206	0.291146	0.868	0.923	1
Vapb	0.0188063	0.302835	0.684	0.662	1
Hspa9	0.0194099	0.268791	0.974	0.954	1
Gm10260	0.0195177	0.309426	0.947	0.862	1
Hadh	0.0206895	0.251687	0.974	0.969	1
Rab11a	0.0218857	0.250542	0.789	0.846	1
Psmd12	0.021939	0.310284	0.737	0.708	1
Phax	0.0220979	0.268726	0.526	0.385	1
Unc45b	0.0226245	0.26026	0.868	0.785	1
Pts	0.0236182	0.281409	0.658	0.646	1
Lmod3	0.0248218	0.262619	0.605	0.462	1
Asb8	0.024976	0.27317	0.684	0.646	1
Atxn10	0.0260902	0.271893	0.763	0.846	1
Klhl7	0.0278178	0.263323	0.447	0.323	1
Prkar1a	0.0301882	0.32848	0.921	0.892	1
Psme1	0.0309526	0.285391	0.947	0.862	1
Capza2	0.0352389	0.271789	0.868	0.954	1
Cops4	0.0363618	0.252234	0.763	0.785	1
Mrpl21	0.0366132	0.25078	0.816	0.785	1
Anxa7	0.037125	0.298544	0.553	0.492	1
Smim5	0.0372457	0.256682	0.5	0.369	1
Prdx3	0.0404051	0.258535	0.842	0.877	1
Ppp1r14c	0.0413262	0.281203	0.947	0.969	1
Rtcb	0.0420908	0.274866	0.658	0.677	1
Arfrp1	0.0424088	0.252031	0.579	0.492	1
Ciapin1	0.0450658	0.268134	0.632	0.6	1
Hsd17b4	0.0452252	0.28204	0.526	0.477	1
Capns1	0.0466763	0.260098	0.842	0.846	1
Dars	0.0517388	0.279974	0.605	0.6	1
Dynlt3	0.0518685	0.265406	0.579	0.538	1
Ptcd2	0.0541859	0.259007	0.632	0.538	1
Mrpl50	0.0559978	0.267256	0.684	0.6	1
2310040G24Rik	0.0610643	0.278055	0.395	0.277	1
Timm10	0.0616176	0.253036	0.816	0.723	1
Guk1	0.0630118	0.25154	0.684	0.677	1
Snx5	0.0640437	0.296377	0.684	0.769	1
Eif4a2	0.0698886	0.254809	0.789	0.846	1
Prkcdbp	0.0757598	0.300963	0.632	0.585	1
Cox19	0.0979089	0.270538	0.605	0.646	1
Acta2	0.101611	0.254042	0.947	0.938	1
S100a11	0.105349	0.341077	0.789	0.877	1
Decr1	0.109751	0.259256	0.579	0.615	1
Tcap	0.112861	0.312672	0.789	0.754	1
Myl9	0.116724	0.38007	0.868	1	1
Nmrk2	0.122609	0.257286	0.237	0.138	1
Trabd	0.130743	0.279156	0.474	0.431	1
Uqcc3	0.147926	0.256835	0.632	0.723	1
Med29	0.148714	0.273206	0.553	0.615	1
Myl4	0.195211	0.261402	0.947	0.938	1
Lypla1	0.200253	0.250319	0.605	0.708	1
Krt18	0.229099	0.356799	0.237	0.169	1
Cd24a	0.28762	0.311476	0.526	0.538	1
Glul	0.307601	0.279666	0.395	0.4	1
Ucp2	0.334926	0.265066	0.395	0.369	1
Myl7	0.412103	0.927936	0.921	0.985	1
Ndufa4l2	0.448372	0.289015	0.237	0.2	1
Tuba1a	0.454008	0.250926	0.895	0.908	1
Irx3	0.511652	0.262553	0.237	0.215	1
Tagln	0.690928	0.350164	0.184	0.169	1
Hist1h1c	0.722208	0.281894	0.316	0.338	1
Tnnt1	0.785682	0.536969	0.737	0.769	1
Acta1	0.805051	0.536247	0.342	0.369	1

### Sheet: CM3 DEG
Gene	P_value	Average LogFC	pct.1	pct.2	Adjusted P value
Spc25	3.51401e-16	1.61724	0.96	0.167	5.33111e-12
Plk1	4.16892e-16	0.917018	0.88	0.077	6.32467e-12
Ccna2	2.12866e-14	1.43543	1	0.256	3.22939e-10
Aurka	5.25151e-14	0.913214	0.8	0.077	7.96706e-10
Birc5	1.08625e-13	1.44923	1	0.436	1.64795e-09
Ube2c	3.72434e-13	1.8035	1	0.5	5.6502e-09
Cks2	6.49473e-13	1.81757	1	0.538	9.85316e-09
Cdc20	1.34384e-12	1.04986	0.92	0.192	2.03874e-08
Hmgb2	1.85455e-12	1.7934	1	0.744	2.81354e-08
Pbk	2.63098e-12	0.975082	0.76	0.103	3.99146e-08
Tacc3	2.67494e-12	0.854272	0.92	0.179	4.05816e-08
Tubb5	5.34293e-12	1.16215	1	0.987	8.10576e-08
Ndc80	8.1557e-12	0.652977	0.6	0.026	1.2373e-07
Racgap1	1.0088e-11	0.887657	0.92	0.192	1.53044e-07
2810417H13Rik	1.05727e-11	1.25182	0.96	0.346	1.60398e-07
Cdkn2d	1.56475e-11	1.1838	1	0.41	2.37388e-07
Nusap1	2.9618e-11	0.964383	0.72	0.103	4.49335e-07
Depdc1a	3.5185e-11	0.549522	0.64	0.051	5.33792e-07
Cdk1	4.21539e-11	1.36137	0.88	0.308	6.39517e-07
Ywhah	6.71024e-11	0.845976	1	0.962	1.01801e-06
Aurkb	6.90114e-11	0.584782	0.64	0.051	1.04697e-06
Prc1	8.44026e-11	0.923083	0.76	0.128	1.28047e-06
Ran	8.67173e-11	0.60045	1	0.987	1.31559e-06
H2afz	1.23642e-10	1.06311	1	0.949	1.87578e-06
Top2a	1.24945e-10	1.16716	0.88	0.295	1.89554e-06
Esco2	1.43313e-10	0.649791	0.56	0.026	2.1742e-06
Cdca8	2.37233e-10	1.01684	0.92	0.308	3.59906e-06
Rrm2	3.17897e-10	1.44054	0.92	0.385	4.82282e-06
Ccnb1	3.92352e-10	1.06235	0.84	0.192	5.95238e-06
Ccdc34	4.09569e-10	0.992289	0.96	0.538	6.21356e-06
Hmgb1	4.75685e-10	0.744135	1	1	7.21661e-06
Mad2l1	5.33854e-10	0.711903	0.88	0.269	8.09909e-06
Knstrn	8.92736e-10	0.911875	0.84	0.231	1.35437e-05
Tuba1b	8.95948e-10	1.03873	1	1	1.35924e-05
Ckap2l	1.05149e-09	0.701686	0.72	0.128	1.59522e-05
Smc4	1.2369e-09	0.939877	0.96	0.487	1.87651e-05
Ska1	1.30226e-09	0.63939	0.64	0.09	1.97565e-05
Ube2s	1.31502e-09	0.94851	1	0.949	1.99502e-05
4930579G24Rik	1.39058e-09	0.543144	0.64	0.09	2.10964e-05
Cdkn2c	1.61272e-09	0.667901	0.72	0.128	2.44666e-05
Tubb4b	2.61352e-09	0.964062	1	0.679	3.96497e-05
Tuba1c	2.75476e-09	1.00528	0.92	0.359	4.17925e-05
Calm2	3.08052e-09	0.96713	1	0.936	4.67346e-05
Cdca3	3.20196e-09	0.964533	0.96	0.359	4.85769e-05
H2afx	4.17745e-09	1.05543	0.88	0.397	6.33761e-05
Spc24	4.5693e-09	0.814443	0.92	0.41	6.93209e-05
Fam64a	5.04938e-09	0.642854	0.64	0.09	7.66042e-05
Mxd3	5.20487e-09	0.501016	0.56	0.051	7.89631e-05
Bub1b	6.1192e-09	0.466676	0.72	0.154	9.28344e-05
Lmnb1	1.08393e-08	0.842108	0.92	0.577	0.000164442
Tubb6	1.09804e-08	0.693156	0.92	0.359	0.000166583
Stmn1	1.40243e-08	0.712021	1	0.974	0.000212762
Hmgn2	1.60448e-08	0.73958	1	1	0.000243415
Bub1	1.64302e-08	0.503181	0.52	0.051	0.000249262
Fam83d	1.81541e-08	0.484299	0.56	0.064	0.000275415
Cenpl	2.59046e-08	0.432375	0.48	0.038	0.000392999
Tpx2	2.9936e-08	0.536039	0.68	0.141	0.000454159
Cenpf	2.99394e-08	0.597304	0.8	0.179	0.000454211
Fbxo5	3.2588e-08	0.461543	0.52	0.051	0.000494392
Cks1b	5.7504e-08	0.748154	0.96	0.718	0.000872392
Pmf1	6.10171e-08	0.634284	0.92	0.5	0.00092569
Kif20a	6.25842e-08	0.561025	0.72	0.141	0.000949466
Dbf4	6.35592e-08	0.635104	0.64	0.128	0.000964257
H3f3b	9.57396e-08	0.603511	1	0.987	0.00145247
Tk1	9.97746e-08	0.714481	0.76	0.231	0.00151368
Kpna2	1.07313e-07	0.959233	0.68	0.192	0.00162804
Snrpd1	1.21743e-07	0.779538	1	0.872	0.00184697
Mrpl18	1.3858e-07	0.548033	0.96	0.897	0.0021024
C330027C09Rik	1.88127e-07	0.547502	0.72	0.179	0.00285408
Ubald2	1.91057e-07	0.680097	0.92	0.808	0.00289852
Kif22	2.20432e-07	0.494767	0.64	0.141	0.00334418
Tubg1	2.21181e-07	0.59567	0.84	0.436	0.00335554
Cdk2	2.45125e-07	0.653317	0.72	0.269	0.00371879
Cenpi	2.51043e-07	0.370429	0.4	0.026	0.00380856
Lockd	2.65133e-07	0.797141	0.96	0.474	0.00402234
Sgol1	2.69149e-07	0.413788	0.6	0.103	0.00408325
Cdca5	4.00262e-07	0.33551	0.48	0.064	0.00607238
Foxm1	9.92942e-07	0.493109	0.4	0.038	0.0150639
Rheb	1.05666e-06	0.521131	1	0.974	0.0160305
Dek	1.2249e-06	0.78975	0.92	0.5	0.018583
Nxt2	1.42812e-06	0.314752	0.44	0.051	0.021666
Cmc2	1.49999e-06	0.700944	0.96	0.769	0.0227564
Sapcd2	1.55178e-06	0.301167	0.28	0	0.0235421
Ranbp1	1.55605e-06	0.611819	1	0.962	0.0236069
Sgol2a	1.63139e-06	0.432254	0.48	0.077	0.0247498
Cenpn	1.63861e-06	0.447704	0.6	0.141	0.0248594
Ncapg	1.83418e-06	0.363484	0.44	0.051	0.0278263
Tex30	1.86645e-06	0.525162	0.76	0.321	0.0283159
Apitd1	1.92854e-06	0.420386	0.56	0.128	0.0292579
Srsf2	2.36437e-06	0.49254	0.96	0.949	0.0358698
Mis18a	2.5057e-06	0.420007	0.48	0.09	0.0380139
Smc2	2.90848e-06	0.658747	0.68	0.218	0.0441246
Kif20b	3.00539e-06	0.337595	0.36	0.026	0.0455948
Plk4	3.1889e-06	0.534482	0.6	0.167	0.0483788
Lsm3	4.43539e-06	0.651555	0.92	0.628	0.0672893
Cbx1	4.84783e-06	0.474276	1	0.692	0.0735465
Rfc4	5.54401e-06	0.47601	0.72	0.244	0.0841081
Rad21	5.94312e-06	0.649022	0.84	0.551	0.0901631
Haus4	6.16439e-06	0.414898	0.68	0.256	0.0935199
Polr2m	6.67306e-06	0.432941	1	0.974	0.101237
Asf1b	8.16283e-06	0.529874	0.56	0.154	0.123838
Ccnb2	8.31341e-06	0.69447	0.84	0.372	0.126123
Rangap1	8.56029e-06	0.652769	0.76	0.436	0.129868
Hn1	8.58703e-06	0.476637	1	1	0.130274
Ppp1cc	8.88983e-06	0.397576	1	0.936	0.134868
Eif4e	9.45985e-06	0.43259	0.96	0.795	0.143515
Gmnn	1.05034e-05	0.599142	0.8	0.538	0.159347
Cenpw	1.17217e-05	0.548049	0.88	0.513	0.17783
Sae1	1.2525e-05	0.579343	0.8	0.551	0.190016
H2afv	1.26066e-05	0.551936	1	0.885	0.191255
Nuf2	1.27854e-05	0.360857	0.6	0.167	0.193967
Lsm2	1.2896e-05	0.58981	0.88	0.654	0.195645
Ube2t	1.31795e-05	0.62876	0.6	0.218	0.199946
Ckap2	1.48168e-05	0.441592	0.52	0.128	0.224785
Hmgn1	1.51207e-05	0.506469	1	0.987	0.229396
Shcbp1	1.60885e-05	0.412105	0.4	0.064	0.244079
Cenpe	1.66367e-05	0.341114	0.48	0.103	0.252396
Kif23	1.70998e-05	0.391753	0.52	0.128	0.259422
Dut	1.73107e-05	0.715925	0.92	0.731	0.262621
Cep55	1.74972e-05	0.47469	0.44	0.09	0.26545
Lsm8	1.86333e-05	0.534977	0.96	0.692	0.282685
Ect2	2.18811e-05	0.420731	0.48	0.128	0.331958
Erh	2.21233e-05	0.417104	1	0.987	0.335633
Bub3	2.48876e-05	0.649339	0.8	0.538	0.37757
Exosc8	2.64112e-05	0.39942	0.76	0.359	0.400685
Ddah2	3.10147e-05	0.490382	0.84	0.5	0.470523
Cenpm	3.4464e-05	0.601969	0.8	0.487	0.522854
Larp7	3.57276e-05	0.474103	1	0.654	0.542023
Rad51ap1	3.61988e-05	0.394217	0.4	0.077	0.549172
Clic1	4.93594e-05	0.36981	1	0.897	0.748832
Melk	4.9648e-05	0.303786	0.4	0.077	0.75321
Cks1brt	4.99368e-05	0.326783	0.64	0.244	0.757591
Rfc5	5.08434e-05	0.421382	0.6	0.244	0.771346
Cfl2	5.12176e-05	0.402378	1	0.987	0.777023
Psrc1	5.23063e-05	0.349448	0.4	0.077	0.793538
Ngfrap1	5.29277e-05	0.300742	1	1	0.802966
Poc1a	5.71462e-05	0.35459	0.52	0.154	0.866965
Nkx2-5	5.83338e-05	0.389524	1	0.936	0.884982
Cenpk	6.41125e-05	0.364842	0.52	0.167	0.972651
Pbdc1	6.5116e-05	0.425994	0.76	0.397	0.987876
Cdc25c	6.77467e-05	0.273547	0.4	0.077	1
Lsm5	7.18308e-05	0.47352	0.92	0.782	1
Tmpo	7.20694e-05	0.501356	0.92	0.744	1
Dnajc9	8.32129e-05	0.426921	0.76	0.423	1
Rnf181	8.81724e-05	0.381907	0.72	0.346	1
Anp32e	8.94473e-05	0.493329	0.96	0.821	1
Mzt1	9.59429e-05	0.512012	0.88	0.692	1
Incenp	9.6404e-05	0.256929	0.44	0.09	1
Actr3	9.77323e-05	0.41526	1	0.987	1
Cmpk1	0.000100852	0.366072	0.88	0.59	1
Pea15a	0.000107963	0.432506	0.88	0.5	1
H1f0	0.000126642	0.748994	0.88	0.744	1
Ptma	0.000129755	0.315173	1	1	1
Wbp11	0.000140033	0.44532	0.76	0.487	1
Ezh2	0.000142631	0.424251	0.72	0.372	1
Carnmt1	0.000144894	0.408592	0.92	0.615	1
Rnaseh2b	0.00014863	0.401919	0.84	0.59	1
Ptp4a1	0.000156896	0.432084	0.96	0.859	1
Ssna1	0.000158335	0.4763	0.84	0.538	1
Cenpa	0.000160786	0.645013	0.92	0.641	1
Nucks1	0.000167563	0.498921	0.88	0.846	1
Hjurp	0.000169958	0.358851	0.44	0.115	1
Prim1	0.00018169	0.485918	0.48	0.154	1
2310036O22Rik	0.000190984	0.32658	0.92	0.859	1
Cenpt	0.000191333	0.317762	0.36	0.077	1
Arhgap18	0.000206124	0.341531	0.6	0.244	1
Kifc1	0.000215187	0.306242	0.4	0.09	1
Nsmce4a	0.000223336	0.456496	0.92	0.679	1
Psip1	0.000236605	0.478774	0.88	0.718	1
Hspa8	0.000239647	0.368489	1	1	1
Nab1	0.00024532	0.284139	0.64	0.282	1
H2afy2	0.000252384	0.317476	0.68	0.321	1
Sord	0.000257547	0.411616	0.8	0.513	1
Rbbp4	0.000266307	0.427359	0.92	0.782	1
Srsf3	0.000270205	0.413155	1	0.987	1
Lsm6	0.000280781	0.487194	0.96	0.885	1
Cdca2	0.000297638	0.276637	0.36	0.077	1
Ift52	0.000304142	0.305188	0.56	0.218	1
Ncapd2	0.000308779	0.401512	0.52	0.192	1
Gtf2a2	0.00032094	0.343129	1	0.872	1
Cdca4	0.000321569	0.253636	0.4	0.103	1
1810037I17Rik	0.000328999	0.459893	0.88	0.833	1
Naa20	0.000346831	0.319104	0.92	0.846	1
Trip13	0.000359535	0.268704	0.44	0.128	1
Ube2n	0.000362564	0.410228	1	0.91	1
Rad51	0.000390461	0.32448	0.32	0.064	1
Slc25a10	0.000405589	0.329982	0.44	0.141	1
Dnajc14	0.000410234	0.292807	0.48	0.179	1
Nup85	0.000438965	0.273071	0.52	0.179	1
Anapc11	0.000444617	0.375773	1	0.91	1
Ppil1	0.000446682	0.395008	0.76	0.526	1
Sumo2	0.00045859	0.313489	1	1	1
Fkbp3	0.00045859	0.294922	1	1	1
Scoc	0.000468536	0.473672	0.68	0.436	1
Arhgap11a	0.000479486	0.272695	0.36	0.077	1
Sephs1	0.000479944	0.341982	0.56	0.244	1
Rhno1	0.000481949	0.371507	0.64	0.308	1
Hat1	0.000534353	0.449573	0.8	0.513	1
Dctpp1	0.000605821	0.36895	0.96	0.872	1
Rbmx2	0.000643846	0.267467	0.48	0.179	1
Mapre1	0.000692241	0.435244	0.96	0.936	1
Cep57	0.00070387	0.367888	0.68	0.462	1
Suds3	0.000714535	0.350682	0.76	0.474	1
Mrpl28	0.000722735	0.343771	0.96	0.974	1
Hist1h2ae	0.000727283	0.369694	0.28	0.051	1
Ccdc25	0.000748784	0.285726	0.56	0.256	1
Hmgb3	0.000757072	0.365008	0.92	0.872	1
Ska3	0.000766176	0.294219	0.28	0.051	1
H1fx	0.000766996	0.413565	0.76	0.397	1
Haus8	0.000780817	0.466799	0.8	0.59	1
Mthfd2	0.00080433	0.386718	0.56	0.295	1
Anp32b	0.000899127	0.324854	1	0.885	1
Bcas2	0.000916913	0.362007	1	0.833	1
Oip5	0.000960389	0.306525	0.36	0.103	1
Cdkn3	0.000977438	0.591958	0.64	0.321	1
Sephs2	0.00100147	0.329669	0.72	0.513	1
Bora	0.00100194	0.277261	0.36	0.103	1
Med31	0.00102044	0.292952	0.6	0.295	1
Zwint	0.00104308	0.454519	0.76	0.577	1
Nelfe	0.00113857	0.322447	0.64	0.385	1
Eny2	0.00114971	0.349208	0.92	0.91	1
Ube2d3	0.00115405	0.284979	1	1	1
Pttg1	0.00117442	0.475999	0.84	0.603	1
Arpp19	0.00121674	0.361048	1	0.923	1
Cyp39a1	0.00122403	0.264691	0.68	0.333	1
