## Supplemental Table 3 for "Endocardial/endothelial angiocrines regulate cardiomyocyte development and maturation and induce features of ventricular non-compaction"

### Sheet: CV cont vs mut
Gene	P_value	Average LogFC	pct.1	pct.2	Adjusted P value
Rpl35	5.66498e-14	0.532328	1	1	8.59434e-10
Fabp5	4.9633e-13	-0.906934	1	1	7.52982e-09
Rps4x	1.85287e-12	0.483579	1	1	2.81098e-08
Rps24	1.93226e-12	0.388419	1	1	2.93143e-08
Gm10076	3.18714e-12	0.638554	1	0.955	4.8352e-08
Gm2000	7.85963e-12	0.682193	0.957	0.94	1.19238e-07
Rpl13a	1.18405e-11	0.444671	1	1	1.79632e-07
Gm10709	1.57046e-11	0.65861	1	1	2.38254e-07
Cav1	1.63474e-11	0.870723	1	0.97	2.48006e-07
Fam162a	1.67511e-11	-0.684855	0.783	1	2.54132e-07
Cdkn1a	1.36878e-10	-1.161	0.261	0.791	2.07657e-06
Rpl37a	1.59052e-10	0.388386	1	1	2.41297e-06
mt-Nd2	1.99969e-10	-0.667321	1	1	3.03372e-06
Rps17	2.41777e-10	0.431052	1	1	3.668e-06
Rps27l	5.72838e-10	-0.637208	1	0.985	8.69053e-06
Rpl10-ps3	1.07065e-09	0.574395	1	0.94	1.62429e-05
Eif3f	1.59859e-09	0.471281	1	1	2.42522e-05
Rpl18	1.78163e-09	0.382771	1	1	2.70291e-05
Ccdc85b	2.16256e-09	0.541046	0.913	0.612	3.28081e-05
Rps27	3.04976e-09	0.36047	1	1	4.62679e-05
Rpl11	3.90925e-09	0.353399	1	1	5.93072e-05
Hint1	5.55781e-09	-0.390828	1	1	8.43176e-05
mt-Nd3	7.09596e-09	-0.602986	1	1	0.000107653
Rpl36	1.27571e-08	0.311873	1	1	0.000193538
Pnkd	1.54352e-08	0.455784	0.978	0.806	0.000234168
Cd34	2.12295e-08	0.64037	1	0.955	0.000322073
Cks1brt	2.3744e-08	-0.388607	0.13	0.657	0.00036022
Cldn5	2.61481e-08	0.899214	0.957	0.642	0.000396693
Tmem255a	2.89773e-08	0.707197	0.935	0.627	0.000439614
Gnas	3.17514e-08	0.671658	1	1	0.0004817
Hmcn1	3.50539e-08	-0.6827	0.63	0.94	0.000531803
Rps29	3.74924e-08	0.282609	1	1	0.000568797
Rps3a1	3.74924e-08	0.257476	1	1	0.000568797
Hsp90aa1	3.87056e-08	-0.583502	0.891	1	0.000587202
Higd1a	3.93256e-08	-0.548559	0.783	0.97	0.000596609
Bax	3.93773e-08	-0.638794	0.935	0.985	0.000597393
Jam2	6.21689e-08	0.327195	0.543	0.09	0.000943165
Cd63	6.96092e-08	-0.54469	0.826	1	0.00105604
Col15a1	7.27502e-08	0.617957	0.609	0.134	0.00110369
Rps18	7.71361e-08	0.363644	1	1	0.00117023
Ccng1	9.53152e-08	-0.515053	0.196	0.687	0.00144603
mt-Cytb	9.98761e-08	-0.499969	1	1	0.00151522
Gm10073	1.24992e-07	0.401882	1	0.985	0.00189626
Phlda3	1.29832e-07	-0.563808	0.587	0.94	0.00196968
Gm9844	1.32781e-07	0.559654	0.935	0.94	0.00201442
Tspan13	1.50223e-07	0.667827	0.978	0.881	0.00227904
Ndufa3	1.61198e-07	0.431623	1	1	0.00244554
Rps10	1.61198e-07	0.305658	1	1	0.00244554
Mif	1.61198e-07	-0.657407	1	1	0.00244554
Lfng	2.46226e-07	0.323731	0.457	0.045	0.00373549
Rpl3	2.66411e-07	0.293397	1	1	0.00404172
Aplnr	2.99746e-07	0.96975	0.739	0.373	0.00454744
Rpl24	3.86173e-07	0.253972	1	1	0.00585863
mt-Atp6	3.86173e-07	-0.429201	1	1	0.00585863
Atp5g1	4.36557e-07	-0.361232	0.957	1	0.00662301
Gnai2	4.50143e-07	0.398728	1	1	0.00682911
Tpt1	4.93309e-07	0.242701	1	1	0.00748399
Gm8730	6.28836e-07	0.316955	1	0.985	0.00954008
Lrrc58	6.3837e-07	0.323237	0.978	0.985	0.00968471
mt-Nd1	7.53354e-07	-0.41677	1	1	0.0114291
Zmat3	8.35666e-07	-0.284247	0.087	0.537	0.0126779
Tgfbi	9.7365e-07	-0.912582	0.152	0.582	0.0147712
Cycs	1.04593e-06	-0.442403	1	1	0.0158679
Ranbp1	1.17732e-06	-0.434712	1	1	0.0178611
Ccnd2	1.17825e-06	-0.847116	0.717	0.91	0.0178752
Rpl32	1.24883e-06	0.279504	1	1	0.018946
Igfbp5	1.30277e-06	-1.31156	0.391	0.746	0.0197644
mt-Nd4	1.36399e-06	-0.388048	1	1	0.0206931
Cks2	1.72607e-06	-0.545131	0.696	0.925	0.0261863
Dab2	1.98616e-06	-0.436054	0.261	0.716	0.030132
Rpl23	2.11062e-06	0.254171	1	1	0.0320202
Ctnnbip1	2.36185e-06	0.460216	1	0.896	0.0358317
S100a16	2.58051e-06	0.462845	0.978	0.97	0.0391488
Hspd1	2.70437e-06	-0.496147	0.783	0.985	0.0410281
Pik3r6	2.7939e-06	0.268533	0.543	0.134	0.0423863
Snrpd1	2.80936e-06	-0.373838	0.891	1	0.0426209
H2afj	2.85107e-06	-0.496496	0.978	0.955	0.0432536
Polr2f	2.87694e-06	-0.374828	0.848	0.97	0.043646
Rpl27a	3.06285e-06	0.258964	1	1	0.0464665
Rpl23a-ps3	3.43083e-06	0.318796	1	1	0.052049
Rpl13a-ps1	3.47894e-06	0.326292	0.543	0.164	0.052779
C130074G19Rik	3.53005e-06	0.320452	0.565	0.179	0.0535545
Aqp1	3.86837e-06	0.681199	0.63	0.224	0.058687
mt-Co2	4.0633e-06	-0.354096	1	1	0.0616444
Vwa1	4.53807e-06	0.364525	0.63	0.224	0.068847
Eef1a1	4.54549e-06	0.266586	1	1	0.0689596
Prnp	4.67851e-06	0.381931	0.804	0.478	0.0709777
Rpl10a	5.08222e-06	0.296264	1	1	0.0771024
Rpl30	5.52407e-06	0.230359	1	0.985	0.0838056
Txndc5	5.70419e-06	-0.420133	0.652	0.955	0.0865383
Rpl17	6.17067e-06	0.256334	1	1	0.0936153
Ube2s	6.52054e-06	-0.464766	0.978	1	0.0989231
Pfdn5	7.27805e-06	0.319715	1	0.985	0.110415
Ptrf	7.47888e-06	0.381306	0.978	0.97	0.113462
Mcf2l	7.53225e-06	0.24712	0.457	0.09	0.114272
Mcam	8.14382e-06	-0.451874	0.783	0.925	0.12355
Nme1	8.22721e-06	-0.422142	0.935	0.985	0.124815
Rpl22l1	9.05302e-06	0.336329	1	1	0.137343
Gm9843	9.05302e-06	0.285046	1	0.985	0.137343
Smarca4	9.08441e-06	-0.375216	0.565	0.836	0.13782
Rpl29	9.55753e-06	-0.484141	1	1	0.144997
Ly6c1	9.7667e-06	0.413317	0.457	0.104	0.148171
Ccdc28b	1.01297e-05	0.390904	0.848	0.597	0.153677
Ppp1r14a	1.05949e-05	-0.381895	0.239	0.627	0.160735
Pecam1	1.09371e-05	0.507702	0.978	0.97	0.165927
Gm10269	1.115e-05	0.261473	0.783	0.418	0.169156
Myl12b	1.1275e-05	0.447415	0.957	0.806	0.171052
Eef2	1.15433e-05	0.314534	1	1	0.175123
Prex2	1.2111e-05	0.388244	0.891	0.657	0.183735
Clta	1.23384e-05	0.299807	0.978	0.955	0.187186
Gm10020	1.26206e-05	0.374129	0.804	0.597	0.191467
Gm16104	1.27213e-05	0.324516	0.543	0.179	0.192995
Nme2	1.28042e-05	-0.390786	0.87	0.97	0.194252
Tmem109	1.30779e-05	-0.457699	0.522	0.836	0.198404
Tubb4b	1.39407e-05	-0.442006	0.848	0.925	0.211494
Rpl31	1.42946e-05	0.220073	1	1	0.216863
Pbk	1.44728e-05	-0.673705	0.239	0.597	0.219567
Gpihbp1	1.65189e-05	0.656823	0.935	0.806	0.250608
Meis2	1.67876e-05	-0.425727	0.109	0.493	0.254685
Eif3e	1.72039e-05	0.346376	0.978	0.985	0.261
Cdk4	1.72046e-05	-0.348318	0.957	1	0.261011
Ndufab1	1.81349e-05	-0.338087	0.957	1	0.275124
Cdk5rap2	1.8407e-05	-0.174572	0.043	0.418	0.279253
Nxpe4	1.84502e-05	0.261888	0.587	0.224	0.279908
Ctla2a	1.8611e-05	-1.0272	0.957	0.97	0.282348
Atox1	1.91136e-05	0.343998	1	0.985	0.289973
Ran	1.91136e-05	-0.35842	0.978	1	0.289973
Stub1	1.95278e-05	-0.428685	0.848	0.97	0.296256
Sox17	1.99553e-05	0.314577	0.761	0.343	0.302742
Snrpf	2.01418e-05	-0.307051	0.978	1	0.305572
Srsf9	2.03989e-05	-0.270318	0.935	0.985	0.309472
Dok4	2.05797e-05	0.515088	0.848	0.672	0.312214
2310040G24Rik	2.10901e-05	0.201257	0.283	0.015	0.319958
Ptp4a3	2.17766e-05	0.650049	0.913	0.761	0.330373
Gm10116	2.227e-05	0.293274	0.891	0.642	0.337859
Wdr89	2.23584e-05	-0.276168	1	1	0.339199
Mrpl13	2.23712e-05	-0.30648	0.63	0.896	0.339394
Akr1b8	2.23901e-05	-0.210796	0.022	0.358	0.33968
Sparcl1	2.26224e-05	0.449371	0.978	0.821	0.343204
Tpi1	2.35519e-05	-0.435919	0.978	1	0.357305
Mpzl1	2.38503e-05	0.27139	0.978	0.955	0.361832
Ipo11	2.80952e-05	-0.415639	0.761	0.955	0.426232
Gm26917	2.89555e-05	-0.325608	0.957	0.985	0.439284
Eif4b	3.08721e-05	0.343181	0.935	0.806	0.468361
Rpl10	3.20881e-05	0.249743	1	1	0.486808
P3h3	3.2421e-05	-0.358947	0.326	0.731	0.491859
Rap2a	3.38177e-05	-0.341831	0.457	0.746	0.513048
Sec14l1	3.40096e-05	0.305616	0.761	0.582	0.51596
Alad	3.46757e-05	-0.427986	0.739	0.881	0.526065
Lmo4	3.52309e-05	-0.539713	0.565	0.836	0.534488
Aen	3.52703e-05	-0.28751	0.239	0.642	0.535086
Nudc	3.54239e-05	-0.364418	0.913	0.94	0.537416
Cdh5	3.64508e-05	0.390893	1	1	0.552995
Snrpb	3.73884e-05	-0.300864	1	1	0.567219
Irx5	4.01916e-05	-0.276276	0.022	0.343	0.609746
Cxcl16	4.16168e-05	-0.205568	0.087	0.463	0.631369
Lurap1l	4.35423e-05	0.240375	0.457	0.134	0.66058
Psmb4	4.57564e-05	-0.306906	0.957	1	0.69417
Pard6g	4.62745e-05	-0.197954	0.022	0.343	0.70203
Stox2	4.67885e-05	0.262167	0.37	0.075	0.709829
Mndal	4.73443e-05	0.203388	0.348	0.045	0.718261
Hsph1	4.79814e-05	-0.237393	0.13	0.507	0.727926
Showing 1 to 18 of 8,800 entries, 5 total columns

### Sheet: Endo cont vs mut
Gene	P_value	Average LogFC	pct.1	pct.2	Adjusted P value
Gm2000	7.12385e-25	0.680347	1	0.971	1.08076e-20
Gm10709	8.45154e-24	0.675397	1	1	1.28218e-19
Rpl10-ps3	1.95374e-23	0.735665	1	0.922	2.96403e-19
Rpl35	1.74311e-22	0.447469	1	1	2.64447e-18
Rpl13a	4.07756e-21	0.501575	1	1	6.18607e-17
Rpl37a	1.34534e-20	0.474754	1	1	2.04101e-16
Gm10076	1.60502e-20	0.661923	0.989	0.951	2.43497e-16
Mif	4.15767e-19	-0.891798	0.84	0.99	6.3076e-15
Pfn1	7.93309e-19	-0.520983	1	1	1.20353e-14
Rps27	1.04013e-18	0.447113	1	1	1.57799e-14
Rps4x	1.33226e-18	0.5167	1	1	2.02116e-14
Rpl17	1.90704e-18	0.435352	1	1	2.89317e-14
Shfm1	3.25619e-18	-0.45721	1	1	4.93997e-14
Ifitm3	1.61833e-17	-0.902819	0.926	1	2.45517e-13
Gm10073	1.47456e-16	0.45034	1	0.99	2.23705e-12
Eif5a	1.63856e-16	-0.614529	0.979	1	2.48586e-12
H19	2.1541e-16	0.425685	1	1	3.26799e-12
Cycs	2.58159e-16	-0.620394	0.755	0.98	3.91652e-12
Nme1	3.85018e-16	-0.751855	0.734	0.961	5.8411e-12
Ranbp1	6.66415e-16	-0.66602	0.894	0.99	1.01102e-11
Cfl1	7.82509e-16	-0.44514	1	1	1.18714e-11
Uqcrq	1.09752e-15	-0.528485	0.957	0.98	1.66505e-11
Cpe	1.48685e-15	0.853731	0.989	0.912	2.2557e-11
Rps24	2.08943e-15	0.374651	1	1	3.16988e-11
Rps29	3.39585e-15	0.274699	1	1	5.15185e-11
Ndufa4	5.83932e-15	-0.418285	1	1	8.85884e-11
Ubl5	7.5682e-15	-0.451091	0.979	1	1.14817e-10
Rpl10	8.52779e-15	0.280866	1	1	1.29375e-10
Rpl23	1.01954e-14	0.322149	1	1	1.54674e-10
Ppia	1.06074e-14	-0.43275	1	1	1.60925e-10
Rpl11	1.10356e-14	0.362789	1	1	1.67421e-10
Eif3f	1.14813e-14	0.522436	1	1	1.74183e-10
Rps17	1.80651e-14	0.333349	1	1	2.74066e-10
Rps18	2.15515e-14	0.356662	1	1	3.26959e-10
Sec61g	2.47134e-14	-0.404034	1	1	3.74927e-10
Atp5g1	3.37543e-14	-0.484808	0.989	1	5.12087e-10
Pkm	6.24954e-14	-0.60098	0.915	0.99	9.48117e-10
Bst2	1.31977e-13	-0.833561	0.862	0.99	2.00222e-09
Ran	1.72718e-13	-0.693568	0.904	0.971	2.62031e-09
Prdx1	2.70511e-13	-0.537864	0.968	1	4.10393e-09
Igfbp3	4.89363e-13	-0.753371	0.202	0.725	7.42412e-09
Rpl26	5.24376e-13	0.304026	1	1	7.95531e-09
Rps15	1.25573e-12	0.276939	1	1	1.90506e-08
Rpl35a	2.36823e-12	0.31776	1	1	3.59284e-08
Rpl24	2.68616e-12	0.310301	1	1	4.07517e-08
Hspe1	4.50703e-12	-0.487443	0.936	0.99	6.83761e-08
Tmsb10	5.2942e-12	-0.31897	1	1	8.03183e-08
Rps27rt	5.7847e-12	0.349107	1	1	8.77598e-08
Cdh11	7.48693e-12	0.622872	0.989	0.882	1.13584e-07
Banf1	9.33352e-12	-0.511458	0.702	0.971	1.41599e-07
Nme2	1.20937e-11	-0.446278	0.83	0.98	1.83473e-07
Psmb2	1.32962e-11	-0.466082	0.851	0.99	2.01717e-07
Ogt	1.39304e-11	0.493472	0.947	0.853	2.11339e-07
Atp5k	1.54371e-11	-0.413787	0.957	1	2.34197e-07
Rpl18	1.65492e-11	0.360587	1	1	2.51068e-07
Tuba1b	1.6667e-11	-0.683313	0.936	0.98	2.52856e-07
Rps27l	2.1081e-11	-0.579777	1	0.99	3.19819e-07
Uqcr11	2.59159e-11	-0.375901	0.989	1	3.9317e-07
Rpl29	3.18198e-11	-0.538863	0.947	1	4.82738e-07
mt-Nd2	3.18312e-11	-0.399501	1	1	4.82911e-07
Rpl32	3.84022e-11	0.309392	1	1	5.826e-07
2010107E04Rik	3.93947e-11	-0.35457	1	1	5.97657e-07
Snrpb	4.31648e-11	-0.406999	0.926	0.98	6.54853e-07
Hnrnpa2b1	4.78821e-11	-0.416571	0.968	0.99	7.2642e-07
Snrpd1	5.52236e-11	-0.439984	0.872	0.971	8.37798e-07
Txn1	5.71633e-11	-0.45549	0.947	0.99	8.67224e-07
Rps10	6.3823e-11	0.295152	1	1	9.68259e-07
Tpt1	6.49067e-11	0.244758	1	1	9.847e-07
Usmg5	8.4187e-11	-0.342027	0.979	0.99	1.2772e-06
Higd1a	1.18854e-10	-0.495428	0.67	0.931	1.80313e-06
Rps14	1.35316e-10	0.254339	1	1	2.05288e-06
Hmgn1	1.37566e-10	-0.390535	0.979	0.99	2.08701e-06
Rps13	1.46986e-10	0.272169	1	1	2.22992e-06
Rpl23a-ps3	1.67729e-10	0.329952	1	1	2.54462e-06
Snrpf	1.81955e-10	-0.419928	0.926	1	2.76044e-06
Rpl31	1.82121e-10	0.253806	1	1	2.76295e-06
Cox5a	2.17858e-10	-0.408662	0.936	0.98	3.30512e-06
Rpl28	2.18162e-10	0.260248	1	1	3.30974e-06
Rps3a1	2.31022e-10	0.239348	1	1	3.50484e-06
Rbx1	3.3299e-10	-0.353644	0.926	1	5.05179e-06
Atp5j2	3.52737e-10	-0.356218	0.989	1	5.35138e-06
Eif4a1	4.11235e-10	-0.428099	0.957	1	6.23885e-06
Igf2	4.24787e-10	0.31467	1	1	6.44444e-06
Ncl	4.90853e-10	-0.430806	0.957	0.99	7.44674e-06
mt-Nd1	5.23579e-10	-0.328518	1	1	7.94322e-06
Eef1a1	5.81046e-10	0.203531	1	1	8.81504e-06
Gm11808	5.90418e-10	0.290902	1	1	8.95723e-06
Rps11	6.60279e-10	0.244495	1	1	1.00171e-05
Slc25a5	7.54616e-10	-0.519196	0.915	0.99	1.14483e-05
Lsm6	8.14832e-10	-0.42376	0.638	0.892	1.23618e-05
Rps27a	8.7212e-10	0.213088	1	1	1.32309e-05
Cox7a2	9.43954e-10	-0.374183	0.989	1	1.43207e-05
Gm9843	9.58969e-10	0.301481	1	1	1.45485e-05
Rpl36	1.12289e-09	0.289662	1	1	1.70354e-05
Cox6a1	1.30368e-09	-0.342353	0.989	1	1.97781e-05
Ccnd1	1.30802e-09	-0.609692	0.457	0.863	1.9844e-05
Nutf2	1.5041e-09	-0.407669	0.447	0.853	2.28188e-05
Odc1	1.53931e-09	-0.586598	0.532	0.833	2.33529e-05
Srsf3	1.75356e-09	-0.471119	0.862	0.98	2.66032e-05
Tmem14c	2.05655e-09	-0.411399	0.819	1	3.12e-05
mt-Nd3	2.48654e-09	-0.377428	0.989	1	3.77232e-05
Eef2	2.64475e-09	0.298611	1	1	4.01234e-05
Rps9	2.76977e-09	0.209399	1	1	4.20201e-05
Arpp19	3.15217e-09	-0.365144	0.915	1	4.78216e-05
Myl12a	3.27934e-09	-0.406336	0.989	1	4.97508e-05
Sec61b	3.53985e-09	-0.318093	0.968	1	5.37031e-05
Cox6b1	3.54011e-09	-0.287129	1	1	5.37069e-05
Gm10116	4.22785e-09	0.442928	0.83	0.647	6.41406e-05
Cox8a	4.44941e-09	-0.277015	1	1	6.7502e-05
Psma3	4.55064e-09	-0.363164	0.883	0.961	6.90377e-05
Bzw1	4.58404e-09	-0.388812	0.777	0.941	6.95444e-05
Rpl13	5.21719e-09	0.202919	1	1	7.91501e-05
Tceb2	5.25688e-09	-0.297363	1	1	7.97521e-05
Gpx4	5.84307e-09	-0.299466	1	1	8.86453e-05
Xist	5.89739e-09	0.961526	0.745	0.422	8.94693e-05
Ldha	6.02203e-09	-0.458381	0.989	1	9.13602e-05
Cytl1	6.61115e-09	1.12792	0.564	0.235	0.000100298
Cct8	7.10525e-09	-0.373148	0.787	0.931	0.000107794
Bax	7.68738e-09	-0.490409	0.872	0.951	0.000116625
Rpl37	8.25273e-09	0.216358	1	1	0.000125202
Lgals1	1.12552e-08	-0.931393	0.777	0.951	0.000170753
Atp5f1	1.16123e-08	-0.310208	0.957	0.98	0.00017617
Erh	1.24154e-08	-0.354336	0.968	0.99	0.000188355
Eif2s2	1.25058e-08	-0.337577	0.968	0.98	0.000189725
Uqcc2	1.3093e-08	-0.369548	0.904	0.951	0.000198633
Cd93	1.38656e-08	0.46405	0.979	0.971	0.000210356
Atp5g3	1.70215e-08	-0.330945	0.926	1	0.000258234
Srm	1.92783e-08	-0.420811	0.457	0.833	0.000292471
Ptma	1.94277e-08	-0.289504	1	1	0.000294737
Alad	2.00303e-08	-0.480232	0.628	0.873	0.000303879
Cnbp	2.11962e-08	-0.378645	0.957	0.99	0.000321567
Ndufb6	2.13351e-08	-0.35508	0.809	0.961	0.000323674
Fam174b	2.1511e-08	0.45478	0.606	0.245	0.000326343
Zfos1	2.18578e-08	0.411004	0.968	0.892	0.000331605
Cox7a2l	2.41595e-08	0.387735	0.989	0.98	0.000366524
Btg1	2.5227e-08	0.432035	0.979	0.971	0.000382719
Ndufab1	2.59728e-08	-0.370175	0.872	0.931	0.000394034
Rpl7	2.59741e-08	0.211109	1	1	0.000394053
Taf10	2.61514e-08	-0.384941	0.596	0.873	0.000396743
mt-Cytb	2.71247e-08	-0.298221	1	1	0.000411509
Rpl27a	2.71247e-08	0.26138	1	1	0.000411509
Psmd14	2.99277e-08	-0.371865	0.457	0.794	0.000454033
Gltscr2	3.10566e-08	0.394659	0.979	0.931	0.000471159
Pdap1	3.21267e-08	-0.368293	0.894	0.98	0.000487394
Gm8730	3.22423e-08	0.290965	1	1	0.000489147
Ppib	3.29435e-08	-0.296807	1	1	0.000499786
Mgp	3.45482e-08	0.810171	0.872	0.667	0.000524131
Aldoa	3.56433e-08	-0.43642	0.979	0.98	0.000540745
Rpl36al	3.5646e-08	-0.350656	0.979	0.99	0.000540785
Tgfbi	3.74342e-08	-0.546988	0.404	0.804	0.000567914
Alyref	3.90838e-08	-0.38001	0.553	0.863	0.000592941
Mustn1	4.02855e-08	0.458975	0.511	0.186	0.000611171
Use1	4.62495e-08	0.397256	0.957	0.814	0.000701651
Gapdh	4.67445e-08	-0.353233	1	1	0.00070916
Hint1	4.74015e-08	-0.343152	0.957	0.99	0.000719128
S100a11	4.94623e-08	-0.349186	0.947	1	0.000750392
Gm3550	5.08327e-08	0.369286	0.543	0.225	0.000771183
Actg1	5.46297e-08	-0.386968	1	1	0.000828787
Lsm8	5.5107e-08	-0.316399	0.606	0.892	0.000836028
Fau	5.94592e-08	0.218551	1	1	0.000902055
Rpl6l	6.51569e-08	0.25897	1	0.99	0.000988495
Atp5l	6.94091e-08	-0.234358	0.989	1	0.00105301
Isg15	2.63505e-07	-0.837689	0.149	0.48	0.00399763
